# Decoding Glycomics: Differential Expression Reimagined

**DOI:** 10.1101/2023.08.04.551938

**Authors:** Jon Lundstrøm, James Urban, Daniel Bojar

**Affiliations:** Department of Chemistry and Molecular Biology, University of Gothenburg, Gothenburg, Sweden. Wallenberg Centre for Molecular and Translational Medicine, University of Gothenburg, Gothenburg, Sweden

## Abstract

Glycomics, the comprehensive study of all glycan structures in a sample, is a rapidly expanding field with substantial relevance for understanding physiology and disease mechanisms. However, the complexity of glycan structures and glycomics data interpretation present significant challenges, especially when it comes to differential expression analysis. Here, we present a novel computational framework for differential glycomics expression analysis. Our methodology encompasses specialized and domain-informed methods for data normalization and imputation, glycan motif extraction and quantification, differential expression analysis, motif enrichment analysis, time series analysis, and meta-analytic capabilities, allowing for synthesizing results across multiple studies. All methods are integrated into our open-source glycowork package, facilitating performant workflows and user-friendly access. We demonstrate these methods using dedicated simulations and various glycomics datasets. Our rigorous approach allows for more robust, reliable, and comprehensive differential expression analyses in glycomics, contributing to the advancement of glycomics research and its translation to clinical and diagnostic applications.
