## Supplemental Table 2 for "Decoding Glycomics: Differential Expression Reimagined"

### Sheet: Sheet1
glycan	healthy_1	healthy_2	ref_3	scd_1	scd_2	scd_3
1	0	0	0	0.1	0.1	0.1
2	0	0	0.1	0.3	0.1	0.1
3	0.1	0.1	0.1	0.2	0.1	0.1
4	0.1	0.1	0.2	3.2	1.8	1
5	0.2	0.1	0.1	0.1	0.2	0.1
6	1	0.7	0.6	1.2	1	0.8
7	0.1	0.1	0.1	0.1	0.1	0.1
8	0	0	0	0.8	0.5	0.2
9	0	0	0	0	0	0
10	0	0	0	0.2	0	0.1
11	0.3	0.4	0.2	0.4	0.4	0.3
12	1.9	1.7	3	3.7	1.6	1.6
13	0.3	0.4	0.2	0.1	0.3	0.3
14	0.3	0.2	0.1	0.3	0.2	0.1
15	1.9	1.7	3	3.7	1.6	1.6
16	0.2	0.2	0.3	0.1	0.2	0.1
17	0	0	0	0	0	0
18	0.2	0.2	0.1	0.2	0.3	0.3
19	0.3	0.2	0.1	0.1	0.1	0.1
20	0.2	0.3	0.2	0	0.1	0.1
21	0.1	0.2	0.4	0.4	0.1	0.1
22	1.5	1.6	2.7	4.4	1.9	1.1
23	3.5	5.2	2.6	1.5	2.9	3.5
24	5.3	5.5	3	4.2	6.9	6.6
25	0.3	0.5	0.3	0.1	0.3	0.3
26	0.5	0.7	0.7	0.1	0.4	0.6
27	2.1	3.4	1.4	1.2	1.9	1.9
28	1.3	0.9	4	4.9	1.7	1.4
29	4.6	5.5	4.8	3.6	3.5	2.9
30	0.1	0	0.2	0	0	0.1
31	0	0	0.1	0	0	0
32	0.5	0.4	16.5	3.6	1.2	0.6
33	1.7	1.6	2.6	1.9	1.7	0.9
34	0.4	0.5	0.4	0.2	0.3	0.2
35	0.2	0.3	0.1	0.1	0.2	0.2
36	0.7	0.5	0.4	1	0.8	0.8
37	9.4	9.4	6.5	5.1	8.3	9.2
38	0.4	0.5	0.8	0.2	0.3	0.4
39	6.7	6.7	5.2	1.9	3.8	4.9
40	2.5	2.5	1.6	6.8	5.8	4.3
41	1.5	1.9	1.4	1.2	1.9	1.9
42	0	0	0.2	1.5	0.1	0.1
43	0	0	0.1	0.6	0.1	0.1
44	0	0	0	0.1	0	0
45	0	0	0	0	0	0
46	0.3	0.2	0.4	0.6	0.3	0.2
47	0	0	0.1	0	0	0
48	0.9	0.6	0.4	1.4	0.9	0.5
49	0.1	0.1	0.1	0	0.1	0
50	0.1	0	0	0	0.1	0
51	0.3	0.3	0.2	0.2	0.3	0.2
52	1.1	0.6	0.7	0.9	1	1.4
53	1.1	1	0.9	0.9	1	0.9
54	0.2	0.2	0.1	0.3	0.2	0.3
55	0.2	0.2	0.1	0	0.1	0
56	0.3	0.1	0.2	0.1	0.3	0.3
57	0.1	0	0.1	0.2	0.1	0.1
58	1.6	1.7	0.9	1	1.7	2.3
59	21	20.4	11.2	14.6	19.6	25.1
60	0.9	1.6	0.8	0.2	0.6	1.1
61	0.1	0.1	0.2	0	0.1	0.1
62	0.1	0.2	0.1	0	0.1	0
63	0.4	0.4	0.2	0.1	0.3	0.1
64	0.3	0.2	0.2	0.3	0.1	0.2
65	0.2	0.3	0.1	0.1	0.2	0.1
66	2.7	2.5	1.8	1.8	2.4	2.9
67	0.1	0.2	0.2	0	0.1	0.1
68	0.2	0.2	0.3	0.2	0.2	0.1
69	1.7	1.3	1	3.1	2.4	2.1
70	1.6	1.3	1.5	0.9	1.5	1.6
71	0	0	1.2	0.1	0	0
72	0	0	0.7	0.1	0	0
73	0.5	0.6	0.4	0.1	0.4	0.4
74	0.1	0.1	0.1	0	0.1	0
75	0.4	0.5	0.3	0.4	0.7	0.7
76	0.2	0.1	0.1	0.4	0.2	0.1
77	0.2	0.1	0.2	0	0.1	0
78	0.2	0.2	0.1	0.9	0.6	0.5
79	0.2	0.3	0.9	0.2	0.3	0.3
80	0.2	0.1	0.7	0.1	0.1	0.1
81	0.4	0	0.4	0	0.1	0
82	1	0.9	0.6	0.2	0.6	0.6
83	0.2	0.2	0.2	0	0.1	0.1
84	0	0.1	0	0.1	0.1	0.1
85	0.6	0.4	0.3	0.5	0.9	0.6
86	0.2	0.1	0.3	0	0.3	0.1
87	0.5	0.5	0.4	0.2	0.4	0.3
88	0.2	0.3	0.2	0	0.2	0.1
89	0.1	0	0.1	0.2	0.1	0
90	0.1	0.1	0.4	0.4	0.2	0.2
91	0	0	0	0.1	0.1	0
92	0.2	0.3	0.5	0.8	0.4	0.4
93	0.3	0.3	0.6	0.9	0.4	0.5
94	0	0	0.1	0.1	0.1	0
95	2.2	2	1.6	2.9	2.1	2
96	0.1	0.1	0.1	0.1	0.1	0.1
97	0.9	0.8	0.6	1.3	1.1	0.7
98	0.1	0.1	0.1	0	0.1	0.1
99	0	0	0	0	0	0
100	0.3	0.1	0.2	0.2	0.2	0.1
101	0	0	0.1	0	0	0
102	0	0	0	0	0	0
103	0	0	0	0	0	0
104	0.1	0	0.1	0.1	0	0
105	0.1	0.1	0.1	0	0.1	0
106	1.6	1.3	0.8	1.7	1.4	1
107	0.2	0.2	0.2	0	0.1	0.1
108	0.1	0	0.1	0	0	0
109	0.1	0.1	0.1	0	0.1	0.1
110	0.4	0.5	0.3	0.2	0.4	0.3
111	0.6	0.6	0.3	0.3	0.4	0.3
112	0.3	0.4	0.2	0	0.2	0.2
113	0.2	0.2	0.1	0.1	0.3	0.3
114	0.4	0.3	0.2	0.1	0.3	0.3
115	0	0	0	0	0	0
116	0	0	0.1	0.1	0.1	0
117	0	0	0	0	0	0
118	0	0	0.1	0.8	0.2	0.3
