## Supplemental Table 3 for "Decoding Glycomics: Differential Expression Reimagined"

### Sheet: skin_motif_glycompare_res
Glycan	Mean abundance	Log2FC	p-val	corr p-val	corr Levene p-val	Effect size
Neu5Ac(a2-3)Gal(b1-	11.4314	0.120708	0.000885736	0.0150575	0.581195	1.141
Gal(b1-3)[Fuc(a1-2)Gal(b1-4)GlcNAc(b1-6)]GalNAc(?1-	0.232749	-0.790529	0.0105938	0.0809134	0.830255	-0.852471
Gal(b1-4)GlcNAc6S(b1-6)[Neu5Ac(a2-3)Gal(b1-3)]GalNAc(?1-)	0.772305	1.00894	0.0142788	0.0809134	0.140255	0.831018
Gal(b1-3)[Neu5Ac(a2-3)Gal(b1-4)GlcNAc(b1-6)]GalNAc(?1-	1.94806	0.541148	0.0202217	0.085942	0.140255	0.770579
Gal(b1-4)GlcNAc6S(b1-6)[Gal(b1-3)]GalNAc(?1-	0.977878	0.765116	0.0267062	0.0908011	0.237667	0.734377
Neu5Ac(a2-3)Gal(b1-3)[Neu5Ac(a2-3)Gal(b1-4)GlcNAc(b1-6)]GalNAc(?1-	0.646174	0.560583	0.032828	0.0930126	0.140255	0.709686
Neu5Ac(a2-3)Gal(b1-3)[Gal(b1-4)GlcNAc(b1-6)]GalNAc(?1-	1.7594	-0.198431	0.0589745	0.143224	0.237667	-0.619541
Neu5Ac(a2-6)GalNAc(?1-	3.77878	-0.233164	0.0963059	0.16372	0.581195	-0.540132
Neu5Ac(a2-3)Gal(b1-4)GlcNAc6S(b1-6)[Gal(b1-3)]GalNAc(?1-)	0.804385	0.658159	0.0912829	0.16372	0.237667	0.549802
Neu5Ac(a2-	15.2474	0.0314342	0.0834139	0.16372	0.581195	0.562244
Gal(b1-3)[Neu5Ac(a2-6)]GalNAc(?1-	3.63232	-0.208812	0.124955	0.193113	0.581195	-0.496738
Neu5Ac(a2-3)Gal(b1-3)[Neu5Ac(a2-6)]GalNAc(?1-	3.42847	-0.199277	0.147973	0.209629	0.581195	-0.467346
Gal(b1-3)[Gal(b1-4)GlcNAc(b1-6)]GalNAc(?1-	4.54412	-0.144043	0.217387	0.284276	0.789008	-0.396657
GalNAc(?1-	12.0195	-0.0585489	0.333083	0.404458	0.581195	-0.310117
Gal(b1-3)GalNAc(?1-	11.8731	-0.0489911	0.498116	0.564531	0.581195	-0.216353
Gal(b1-	17.395	-0.0290029	0.814898	0.865829	0.630045	0.074565
Neu5Ac(a2-3)Gal(b1-3)GalNAc(?1-	8.67893	-0.0211287	0.897532	0.897532	0.581195	-0.0410022

### Sheet: skin_glycoDE_motif_res
Glycan	Mean abundance	Log2FC	p-val	corr p-val	corr Levene p-val	Effect size
Terminal_LacNAc_type2	2.18051	-0.626895	0.00342232	0.0294738	0.954941	-0.988154
Neu5Ac(a2-3)Gal	10.826	0.148458	0.00421054	0.0294738	0.999753	0.965016
GlcNAc6S(b1-6)GalNAc	0.930958	0.805025	0.00862505	0.0356351	0.757173	0.882819
Internal_LacNAc_type2	2.05944	0.416988	0.0101815	0.0356351	0.757173	0.857799
Fuc(a1-2)Gal	0.214334	-0.78787	0.0639173	0.170825	0.999753	-0.604071
GalNAc	11.3185	-0.0302361	0.0732106	0.170825	0.999753	-0.58266
Gal(b1-3)GalNAc	11.1791	-0.0205037	0.211586	0.423171	0.999753	-0.401808
Disialyl_T_antigen	3.27722	-0.168225	0.413635	0.482575	0.999753	-0.261409
Neu5Ac(a2-6)GalNAc	3.61016	-0.202392	0.297	0.482575	0.999753	-0.334468
Mucin_elongated_core2	4.23994	-0.11634	0.391263	0.482575	0.999753	-0.27424
Neu5Ac	14.4721	0.0592583	0.349747	0.482575	0.999753	0.299396
Gal	27.808	-0.0160695	0.335861	0.482575	0.757173	-0.308789
Oglycan_core1	2.53748	0.0589963	0.656849	0.656849	0.999753	0.141604
GlcNAc	5.1709	0.0459488	0.656056	0.656849	0.999753	0.141961

### Sheet: skin_glycoDE_structure_res
Glycan	Mean abundance	Log2FC	p-val	corr p-val	corr Levene p-val	Effect size
Neu5Ac(a2-3)Gal(b1-4)GlcNAc(b1-6)[Gal(b1-3)]GalNAc	10.5591	0.745478	0.0010214	0.0132782	0.293865	1.13679
Neu5Ac(a2-3)Gal(b1-3)[Gal(b1-4)GlcNAc6S(b1-6)]GalNAc	1.50206	1.35465	0.00264564	0.0171967	0.00537614	1.07257
GalOS(b1-3)[Neu5Ac(a2-6)]GalNAc	1.22921	-0.805041	0.0124839	0.0392921	0.293865	-0.832179
Neu5Ac(a2-3)Gal(b1-3)[Gal(b1-4)GlcNAc(b1-6)]GalNAc	8.84539	-0.451198	0.00940784	0.0392921	0.397432	-0.870324
Neu5Ac(a2-3)Gal(b1-4)GlcNAc6S(b1-6)[Neu5Ac(a2-3)Gal(b1-3)]GalNAc	5.14823	1.02335	0.0151123	0.0392921	0.293865	0.811882
Fuc(a1-2)Gal(b1-4)GlcNAc(b1-6)[Gal(b1-3)]GalNAc	1.8765	-0.768029	0.0181444	0.0393129	0.734168	-0.781297
Gal(b1-4)GlcNAc(b1-6)[Gal(b1-3)]GalNAc	10.301	-0.738775	0.0249994	0.0464275	0.293865	-0.740099
Gal(b1-3)[Neu5Ac(a2-6)]GalNAc	1.71722	-0.321178	0.187837	0.305236	0.885408	-0.424249
Neu5Ac(a2-3)Gal(b1-3)[Neu5Ac(a2-6)]GalNAc	28.6637	-0.137928	0.306193	0.39805	0.836674	-0.328142
Neu5Ac(a2-3)Gal(b1-4)GlcNAc(b1-6)[Neu5Ac(a2-3)Gal(b1-3)]GalNAc	6.00859	0.306059	0.298302	0.39805	0.836674	0.333472
Neu5Ac(a2-3)Gal(b1-3)GalNAc	22.0894	0.0924667	0.748879	0.811285	0.836674	0.101968
Neu5Ac(a2-3)Gal(b1-4)GlcNAc6S(b1-6)[Gal(b1-3)]GalNAc	1.73802	-0.0511301	0.704869	0.811285	0.836674	0.120685
Neu5Ac(a2-3)Gal(b1-3)[Neu5Ac(a2-8)Neu5Ac(a2-6)]GalNAc	0.321647	-0.50939	0.886784	0.886784	0.836674	-0.0453275
