## Supplemental Table 4 for "Decoding Glycomics: Differential Expression Reimagined"

### Sheet: motif_abundances_N
motif	D1_d0_1	D1_d0_2	D1_d0_3	D1_d1_1	D1_d1_2	D1_d1_3	D1_d3_1	D1_d3_2	D1_d3_3	D1_d5_1	D1_d5_2	D1_d7_1	D1_d7_2	D2_d0_1	D2_d0_2	D2_d0_3	D2_d1_1	D2_d1_2	D2_d1_3	D2_d3_1	D2_d3_2	D2_d3_3	D2_d5_1	D2_d5_2	D2_d5_3	D2_d7_1	D2_d7_2	D2_d7_3	D3_d0_1	D3_d0_2	D3_d0_3	D3_d1_1	D3_d1_2	D3_d1_3	D3_d3_1	D3_d3_2	D3_d3_3	D3_d5_1	D3_d5_2	D3_d5_3	D3_d7_1	D3_d7_2
Tetraantennary_Nglycan	0.00193373	0.00236385	0.00129158	0.00325848	0.00232671	0.00310182	0.00215342	0.00225437	0.00159644	0.00285069	0.0033504	0.00111061	0.000743533	0.00112925	0.00186208	0.00112722	0.00252172	0.00252267	0.00152057	0.00159539	0.00180974	0.001509	0.00163916	0.00166989	0.00159632	0.00115743	0.00107966	0.000751688	0.000830579	0.000435364	0.000821335	0.000394546	0.00118055	0.000709139	0.0013371	0.00035572	0.00115625	0.0015417	0.00116167	0.00112901	0.00115122	0.00110654
bisectingGlcNAc	0.00386747	0.0031518	0.00516633	0.00217232	0.00310228	0.00387728	0.00287123	0.0026301	0.00399109	0.00142534	0.0022336	0.00777429	0.0078071	0.00338776	0.00335174	0.00488463	0.00252172	0.00288305	0.00342129	0.00398848	0.00289558	0.00339524	0.00409789	0.00375725	0.00399079	0.0108026	0.00791749	0.0112753	0.00996694	0.0108841	0.00944535	0.00789092	0.00668981	0.00425484	0.00167138	0.00284576	0.00346874	0.0030834	0.00348501	0.0041397	0.00422114	0.00368847
GlcNAc(b1-6)Man	0.00502771	0.00669758	0.00344422	0.00724108	0.00620456	0.0069791	0.00574246	0.00638738	0.0043902	0.00712672	0.00856212	0.00333184	0.00371767	0.00263493	0.00372416	0.00300593	0.00612418	0.0057661	0.00380143	0.00398848	0.00434337	0.00377249	0.0036881	0.00375725	0.00399079	0.00270066	0.00359886	0.00263091	0.00207645	0.00174145	0.002464	0.00197273	0.00393518	0.00212742	0.00635124	0.00320148	0.00462499	0.00501052	0.00425946	0.0041397	0.00460488	0.00331962
Fuc(a1-3)GlcNAc	0.00618795	0.00709156	0.00516633	0.00651697	0.00659234	0.0069791	0.00681918	0.00751456	0.00718397	0.00605771	0.00558399	0.00444245	0.00408943	0.00639911	0.00521382	0.00526037	0.00576394	0.00612648	0.00494186	0.00638157	0.00651506	0.00679048	0.00901536	0.0075145	0.00957789	0.00655874	0.00575817	0.00638934	0.00456818	0.00304755	0.00328534	0.00355091	0.00472222	0.00319113	0.00401131	0.00569152	0.0073229	0.010021	0.0120039	0.0161824	0.0130472	0.0151227
Glc(a1-3)Man	0.0193373	0.0240325	0.0176516	0.0260679	0.0228793	0.02559	0.0276356	0.0285553	0.0227492	0.0228055	0.0260586	0.0118465	0.0115248	0.0214558	0.022345	0.0330652	0.0280992	0.0263078	0.0231887	0.0215378	0.0296797	0.0233894	0.023358	0.0217085	0.0243438	0.0131175	0.0107966	0.0131545	0.0132893	0.0100134	0.0127307	0.0185437	0.0133796	0.0159556	0.0237336	0.0138731	0.0219687	0.0258235	0.0247823	0.0259672	0.0264781	0.0213931
GlcNAc(b1-4)Man	0.0386747	0.0449132	0.0322896	0.0485152	0.0473097	0.0473028	0.0427096	0.0450874	0.0359198	0.0409786	0.0472778	0.0299866	0.0312284	0.0312427	0.0350071	0.0315622	0.0450308	0.0446873	0.0338327	0.0382894	0.0390904	0.0335751	0.0295048	0.0308929	0.0307291	0.0285498	0.0269914	0.0293158	0.0311467	0.0278633	0.0312107	0.0252509	0.0291203	0.0273019	0.0294163	0.020276	0.025052	0.0238963	0.0240078	0.0240855	0.0249431	0.0199177
GlcNAc(b1-4)	0.0409952	0.0421554	0.061996	0.019913	0.0345128	0.0333446	0.0211753	0.0338155	0.036718	0.0110464	0.018241	0.0236931	0.0234213	0.0282314	0.0238346	0.0274291	0.0194533	0.0162172	0.0231887	0.0382894	0.0166496	0.0218804	0.0319635	0.0354851	0.0219493	0.0304789	0.0197937	0.0233023	0.0402831	0.0570326	0.0427094	0.0568146	0.0511573	0.0273019	0.0110311	0.0305919	0.0431666	0.0354591	0.0313651	0.0308596	0.0260943	0.0228685
Neu5Ac(a2-8)Neu5Ac	0.0413819	0.0287602	0.0176516	0.0590148	0.036064	0.0252023	0.0678329	0.0420815	0.021951	0.115809	0.0766868	0.121057	0.110415	0.0526985	0.0562348	0.0266776	0.0533164	0.0547779	0.034593	0.0251274	0.0503107	0.0384794	0.0200797	0.0187862	0.0255411	0.0837204	0.138916	0.0943368	0.0598017	0.0635631	0.0755628	0.0749637	0.100741	0.156365	0.168475	0.130194	0.0666769	0.0801684	0.0557601	0.0726328	0.0468163	0.0881545
Man(b1-4)	0.0727084	0.096524	0.146379	0.0459808	0.0946195	0.0829737	0.0462986	0.081533	0.0937907	0.0292196	0.0372266	0.0285057	0.0275107	0.0579684	0.0528831	0.0616215	0.0371054	0.0410834	0.05322	0.0905385	0.0390904	0.0535693	0.0520432	0.0546888	0.0367153	0.0354944	0.0215931	0.0266849	0.171099	0.239885	0.202048	0.202007	0.17787	0.0921881	0.029082	0.0903529	0.105604	0.0809392	0.0600196	0.0534397	0.0387578	0.0398355
Nglycan_hybrid	0.0986205	0.105191	0.0994519	0.0984786	0.101987	0.101197	0.0986986	0.106707	0.106961	0.088015	0.0993951	0.0862576	0.0918263	0.101633	0.0972005	0.0995713	0.106993	0.102709	0.100738	0.112475	0.106775	0.106384	0.125395	0.117727	0.122118	0.0933656	0.0860127	0.0902025	0.0523265	0.04789	0.0464054	0.0540528	0.0606018	0.0478669	0.0708665	0.0700768	0.0905727	0.107919	0.11849	0.121933	0.136228	0.12467
GlcNAc(b1-2)	0.107129	0.107949	0.125714	0.0883411	0.112458	0.107013	0.0900849	0.0984407	0.117737	0.0669912	0.0830154	0.111802	0.116735	0.0937281	0.093104	0.110844	0.0860988	0.087933	0.0992173	0.106891	0.0868675	0.095444	0.0942515	0.0939312	0.0854029	0.198306	0.173105	0.19356	0.146597	0.13714	0.143734	0.158213	0.16331	0.117363	0.0742093	0.0981787	0.104833	0.105606	0.104163	0.0933313	0.104761	0.100326
Nglycan_complex	0.150831	0.0902204	0.112368	0.154235	0.129132	0.120971	0.154329	0.134511	0.117338	0.183157	0.158213	0.266917	0.265441	0.160354	0.166097	0.136394	0.14662	0.149558	0.144454	0.117261	0.132835	0.13581	0.104496	0.106455	0.103361	0.207565	0.254079	0.228513	0.183558	0.175016	0.199995	0.233966	0.227453	0.250326	0.24937	0.257541	0.190395	0.188087	0.17425	0.168975	0.15695	0.192169
GlcNAc(b1-?)	0.165528	0.16153	0.199765	0.124184	0.163257	0.15354	0.131359	0.148037	0.165231	0.100843	0.119125	0.1814	0.179191	0.139651	0.134815	0.152926	0.120322	0.119286	0.136091	0.156747	0.115823	0.129019	0.13646	0.138601	0.116132	0.267751	0.236085	0.255198	0.210967	0.221165	0.218475	0.25172	0.251064	0.189695	0.121676	0.164343	0.174593	0.169972	0.159536	0.14376	0.148507	0.148645
Neu5Ac(a2-3)Gal	0.312492	0.232051	0.225166	0.314987	0.279981	0.250472	0.361775	0.320872	0.276184	0.367739	0.319777	0.426105	0.427532	0.357597	0.371671	0.309235	0.35196	0.35966	0.323882	0.325061	0.361948	0.337638	0.308161	0.273444	0.300506	0.412043	0.445538	0.420569	0.299008	0.306061	0.311286	0.415851	0.436805	0.419811	0.485034	0.493028	0.417791	0.406623	0.390708	0.398163	0.433243	0.442248
Neu5Ac(a2-6)Gal	0.681448	0.556687	0.542896	0.681747	0.622007	0.599039	0.680841	0.651888	0.585094	0.700913	0.642531	0.791497	0.814912	0.740038	0.741108	0.631244	0.744268	0.751755	0.704025	0.649325	0.699645	0.694515	0.647876	0.60283	0.630944	0.727249	0.810103	0.758453	0.7035	0.653046	0.709223	0.77331	0.759096	0.77899	0.705657	0.789343	0.58853	0.56272	0.549857	0.5423	0.547213	0.625196
Neu5Ac(a2-6)	0.694598	0.573234	0.552798	0.699126	0.639845	0.615711	0.696274	0.667669	0.597067	0.714454	0.658911	0.798161	0.822719	0.750578	0.753025	0.641765	0.76084	0.768693	0.715809	0.662886	0.714123	0.705833	0.658121	0.612849	0.64132	0.733036	0.816221	0.764842	0.712636	0.660011	0.718668	0.780412	0.76736	0.789272	0.712676	0.795746	0.595082	0.568887	0.554891	0.547193	0.55297	0.629991
high_mannose	1.00554	1.11534	1.00184	1.07566	1.06292	1.13294	1.04154	1.07872	1.09276	0.831332	0.946301	0.657113	0.693716	0.971159	0.95264	1.16329	1.0548	1.00618	1.06706	1.02624	1.07969	1.07327	1.02816	1.03658	1.09268	0.744996	0.637717	0.765594	0.698517	0.635631	0.644748	0.642715	0.5828	0.55632	0.72705	0.627134	0.909967	0.914998	1.02304	1.02025	1.10479	0.959371
Fuc(a1-6)GlcNAc	1.1672	1.19453	1.49738	0.914186	1.16335	1.13798	0.915564	1.07496	1.27595	0.735121	0.893067	0.625275	0.665462	0.982828	0.980199	0.969787	0.888007	0.918972	1.03019	1.28788	0.939616	1.04234	1.19904	1.23989	1.11463	0.799009	0.657511	0.769352	1.51456	1.69922	1.41639	1.19942	1.26595	0.780408	0.520133	0.698278	1.04332	0.911144	0.951407	0.850143	0.924046	0.799661
Fuc(a1-?)GlcNAc	1.17339	1.20162	1.50254	0.920703	1.16995	1.14496	0.922383	1.08247	1.28314	0.741179	0.898651	0.629718	0.669552	0.989227	0.985412	0.975047	0.893771	0.925098	1.03513	1.29426	0.946131	1.04913	1.20806	1.24741	1.12421	0.805568	0.663269	0.775742	1.51913	1.70227	1.41968	1.20297	1.27067	0.783599	0.524145	0.70397	1.05064	0.921165	0.963411	0.866325	0.937093	0.814783
Man(a1-3)	1.19466	1.26387	1.38286	1.12526	1.19399	1.27213	1.06128	1.14898	1.33462	0.904381	1.07213	0.956608	1.0324	1.12097	1.09974	1.27564	1.07858	1.03429	1.2347	1.26594	1.09996	1.20531	1.40476	1.45656	1.39797	1.17131	0.924186	1.12603	1.17319	1.18114	1.0702	0.98163	0.946804	0.717649	0.759809	0.823847	1.18978	1.21409	1.37542	1.28857	1.44977	1.28027
Fuc(a1-?)	1.21593	1.2493	1.53096	0.978632	1.22462	1.19575	0.976937	1.1332	1.32225	0.793917	0.95114	0.657853	0.698178	1.03289	1.03122	1.00886	0.961857	0.990688	1.07771	1.33973	1.0073	1.0944	1.24781	1.28247	1.1681	0.829488	0.696379	0.802426	1.54571	1.72535	1.44842	1.22506	1.29782	0.816574	0.562252	0.729226	1.07492	0.945447	0.985096	0.891164	0.955897	0.836914
Internal_LacNAc_type2	1.26428	0.977059	0.899803	1.35444	1.14086	1.03058	1.44351	1.23802	1.02052	1.69723	1.39749	1.93839	1.89452	1.43001	1.45801	1.13361	1.43306	1.46207	1.26436	1.15666	1.37432	1.27963	1.11381	1.01905	1.10744	1.65319	2.04775	1.73565	1.37336	1.33308	1.49113	1.67958	1.78657	2.06891	2.10293	2.01764	1.40561	1.43339	1.28055	1.3533	1.25828	1.56281
Man(a1-2)Man	1.44991	1.75949	1.41428	1.70093	1.6667	1.79053	1.71915	1.75653	1.63515	1.29279	1.46338	0.771876	0.778851	1.44319	1.44199	1.84188	1.70973	1.64334	1.6023	1.50725	1.79164	1.66027	1.4359	1.40187	1.54922	0.805954	0.717252	0.871206	0.852174	0.703112	0.776983	0.845512	0.68905	0.805228	1.15258	0.82278	1.24104	1.22025	1.30959	1.38115	1.42368	1.2242
Terminal_LacNAc_type2	1.53423	1.32809	0.992797	1.77732	1.4476	1.29268	1.80206	1.54687	1.18256	2.40242	1.98306	2.47926	2.36518	1.66038	1.77158	1.29443	1.73026	1.83686	1.41261	1.25518	1.63383	1.40752	1.0802	1.04034	1.10186	2.04478	2.54187	2.04421	1.58557	1.52377	1.83404	2.08083	2.20764	2.87095	2.836	2.79205	1.82263	1.86546	1.61085	1.76539	1.41101	1.91358
Man(a1-6)	1.84014	1.96712	2.41053	1.53113	1.85826	1.90413	1.43382	1.67049	2.03346	1.28459	1.58809	1.39308	1.44692	1.61822	1.56526	1.69534	1.44531	1.42423	1.74486	2.01179	1.49267	1.70441	2.24687	2.39671	2.1235	1.71222	1.26248	1.58418	2.02163	2.24952	1.87675	1.55254	1.57958	1.04243	0.888171	1.06396	1.69891	1.72323	1.86409	1.66228	1.87495	1.57645
Trimannosylcore	1.856	1.95097	1.93867	1.83742	1.89976	1.97276	1.81139	1.8978	1.98437	1.52619	1.70275	1.4227	1.48446	1.7718	1.76153	1.95085	1.82176	1.77848	1.88285	1.91806	1.85209	1.89153	1.99936	2.00428	1.98502	1.60728	1.40643	1.59997	1.66988	1.59648	1.563	1.51742	1.44736	1.26085	1.35081	1.34925	1.71587	1.70358	1.84357	1.77179	1.94288	1.75018
Man(a1-2)	1.96932	2.28663	1.87194	2.21505	2.16617	2.3349	2.1868	2.22431	2.13444	1.64984	1.83788	1.05064	1.07143	1.88623	1.86245	2.39798	2.16328	2.06318	2.08965	1.97869	2.23901	2.14126	1.90142	1.90993	2.0784	1.1879	1.03071	1.27298	1.19146	1.02441	1.10305	1.08579	0.917684	1.03995	1.45243	1.08317	1.67078	1.62302	1.79362	1.85007	1.94326	1.65871
Neu5Ac(a2-?)	2.13562	1.62397	1.31397	2.44386	1.90208	1.64707	2.5737	2.07026	1.55772	3.51062	2.74248	4.04819	3.85968	2.51824	2.63633	1.85653	2.47525	2.62105	2.09991	1.76809	2.36569	2.09298	1.62154	1.48495	1.6486	3.35268	4.25349	3.45551	2.56981	2.53251	2.94736	3.38362	3.60699	4.61614	4.50103	4.42267	2.73761	2.82401	2.39149	2.64978	2.1524	3.03856
Neu5Ac	2.177	1.65273	1.33162	2.50288	1.93815	1.67227	2.64153	2.11234	1.57967	3.62643	2.81917	4.16924	3.9701	2.57094	2.69257	1.88321	2.52857	2.67583	2.1345	1.79322	2.416	2.13146	1.64161	1.50373	1.67414	3.4364	4.3924	3.54984	2.62961	2.59607	3.02292	3.45859	3.70773	4.77251	4.6695	4.55286	2.80429	2.90418	2.44725	2.72241	2.19921	3.12672
GlcNAc(b1-2)Man	2.43573	2.04513	1.77894	2.61874	2.27087	2.07822	2.70865	2.41743	2.02069	3.19455	2.7369	3.45882	3.37973	2.62401	2.71975	2.17103	2.67807	2.77313	2.34776	2.1817	2.56223	2.35366	2.01165	1.89491	1.9934	3.06563	3.62297	3.118	2.51167	2.39798	2.74285	3.10902	3.2477	3.7712	3.73253	3.73684	2.669	2.69489	2.43796	2.55645	2.31626	2.82832
Gal(b1-4)GlcNAc	2.7985	2.30515	1.8926	3.13177	2.58846	2.32326	3.24557	2.7849	2.20308	4.09965	3.38055	4.41765	4.2597	3.09039	3.22959	2.42804	3.16332	3.29893	2.67697	2.41183	3.00815	2.68714	2.19401	2.05939	2.2093	3.69797	4.58962	3.77986	2.95894	2.85686	3.32517	3.76042	3.99421	4.93986	4.93893	4.80969	3.22824	3.29885	2.8914	3.1187	2.6693	3.47638
Man(a1-3)Man	2.86154	3.06631	2.94051	2.91309	2.96268	3.1057	2.85293	2.97652	3.07713	2.35752	2.64905	2.07981	2.17818	2.74296	2.71417	3.11414	2.87657	2.78467	2.94991	2.9443	2.93178	2.9648	3.02752	3.04087	3.0777	2.35227	2.04415	2.36556	2.36839	2.23211	2.20775	2.16014	2.03016	1.81717	2.07786	1.97638	2.62584	2.61858	2.86661	2.79204	3.04766	2.70955
GlcNAc(b1-?)Man	2.91066	2.41783	2.0252	3.223	2.70713	2.43609	3.3396	2.88785	2.32641	4.16877	3.46691	4.53834	4.38573	3.18901	3.32716	2.54527	3.25338	3.39119	2.78075	2.52471	3.09936	2.78749	2.29359	2.1575	2.29949	3.9148	4.77748	3.99108	3.11675	3.00749	3.48041	3.92928	4.17011	5.06503	5.01648	4.91178	3.33924	3.40908	3.00098	3.21767	2.78058	3.58298
Man(a1-6)Man	3.55691	3.82274	4.05299	3.37108	3.67465	3.79275	3.26746	3.5465	3.85061	2.79688	3.24579	2.63067	2.72654	3.29742	3.24374	3.61575	3.28833	3.21568	3.53609	3.74598	3.36865	3.5318	3.95938	4.08872	3.8994	3.02975	2.49221	2.95	3.28785	3.38321	3.07795	2.81508	2.74676	2.19301	2.2704	2.30542	3.23903	3.26532	3.51095	3.31665	3.63287	3.16139
Man(b1-4)GlcNAc	3.8257	3.8972	4.245	3.59737	3.84217	3.84742	3.56428	3.72271	3.95397	3.54626	3.70219	3.67465	3.69127	3.73407	3.6966	3.73148	3.58049	3.58543	3.77558	3.95298	3.60066	3.75136	4.06634	4.14383	3.96964	3.82761	3.57402	3.73814	4.11593	4.29748	4.06684	3.88588	3.88009	3.51059	3.3217	3.51345	3.80791	3.81339	3.83893	3.73062	3.81092	3.65933
GlcNAc(b1-4)GlcNAc	3.86283	3.93621	4.30183	3.61511	3.87358	3.87689	3.58258	3.7539	3.9867	3.55588	3.71819	3.69057	3.70688	3.75891	3.71708	3.75403	3.59742	3.59877	3.79535	3.98728	3.61441	3.76985	4.0942	4.17556	3.9876	3.84728	3.5859	3.75017	4.14625	4.34362	4.1001	3.93481	3.92455	3.53364	3.33106	3.54119	3.84761	3.84577	3.86681	3.75734	3.8328	3.67851
Man(a1-?)	6.92316	7.64903	7.95702	6.61653	7.18565	7.68127	6.419	6.93894	7.74631	5.38352	6.28571	4.79156	4.99914	6.67088	6.43833	7.72636	6.60475	6.36793	7.27822	7.39863	6.78616	7.24582	7.75034	7.92195	7.93289	5.65711	4.48418	5.60721	6.49554	6.39288	5.95879	5.2372	4.84657	3.95629	4.18814	4.17117	6.3478	6.28628	6.93478	6.74507	7.29912	6.1343
GlcNAc	10.6526	10.3001	10.6392	10.4684	10.4675	10.2011	10.5238	10.4095	10.309	11.3026	10.9201	11.9643	11.837	10.723	10.7781	10.0665	10.4615	10.6024	10.384	10.5089	10.339	10.3374	10.491	10.5174	10.2827	11.6406	11.9856	11.5234	11.4321	11.7191	11.7106	11.8328	12.0499	12.1738	11.7134	12.0287	11.0584	11.128	10.7567	10.7504	10.4615	10.9629
Glc	10.6719	10.3241	10.6569	10.4945	10.4904	10.2267	10.5514	10.4381	10.3317	11.3254	10.9461	11.9761	11.8486	10.7445	10.8004	10.0995	10.4896	10.6287	10.4072	10.5304	10.3687	10.3608	10.5144	10.5391	10.307	11.6537	11.9964	11.5365	11.4454	11.7291	11.7233	11.8514	12.0633	12.1898	11.7371	12.0425	11.0803	11.1538	10.7815	10.7764	10.488	10.9843
Man(a1-?)Man	10.8177	11.4473	11.167	10.9959	11.1426	11.5163	10.9247	11.1734	11.4161	9.98489	10.5962	9.19329	9.3332	10.7674	10.6515	11.6637	11.0433	10.8428	11.2233	11.1079	11.2052	11.2654	11.2348	11.2379	11.4536	9.64405	8.99966	9.68812	9.79501	9.46873	9.44535	9.28524	8.9183	8.69086	9.30156	8.93533	10.36	10.3621	10.819	10.814	11.186	10.4015
Man	16.2588	17.1356	17.1044	16.1972	16.6577	17.2023	16.0538	16.5373	17.1477	14.8286	15.7506	13.8904	14.0847	16.1126	15.8832	17.3611	16.2619	15.9901	16.7632	16.742	16.4693	16.78	16.9841	17.075	17.2634	14.6665	13.5587	14.6801	15.34	15.054	14.8181	14.2841	13.7672	13.1045	13.6294	13.3751	15.5905	15.5442	16.1863	16.1038	16.6317	15.3997

### Sheet: analysis_results_motifs_N
Glycan	Change	p-val	corr p-val
Fuc(a1-?)	-0.0590247	5.13847e-05	0.00100853
Fuc(a1-?)GlcNAc	-0.057295	9.83929e-05	0.00100853
Fuc(a1-6)GlcNAc	-0.0578502	8.42566e-05	0.00100853
Man(b1-4)	-0.0122601	6.03401e-05	0.00100853
Neu5Ac(a2-3)Gal	0.0131686	0.00085071	0.00697583
Fuc(a1-3)GlcNAc	0.000555154	0.00122221	0.00835175
GlcNAc(b1-4)	-0.00197659	0.00612539	0.0358773
Nglycan_hybrid	0.00359191	0.00787636	0.0403664
GlcNAc(b1-4)Man	-0.00118221	0.015599	0.071062
Neu5Ac(a2-8)Neu5Ac	0.00488031	0.0387457	0.158858
Nglycan_complex	0.00610607	0.0450289	0.162897
Internal_LacNAc_type2	0.0386097	0.0476773	0.162897
Neu5Ac	0.108575	0.056498	0.168749
Neu5Ac(a2-?)	0.103695	0.0576217	0.168749
Gal(b1-4)GlcNAc	0.0875608	0.0770881	0.197538
GlcNAc(b1-?)Man	0.0891073	0.0746533	0.197538
GlcNAc(b1-2)Man	0.0566973	0.0829136	0.199968
Man(a1-2)Man	-0.0389465	0.0940226	0.214163
Terminal_LacNAc_type2	0.0489511	0.107244	0.231421
Man(a1-2)	-0.0423459	0.137107	0.27918
GlcNAc(b1-4)GlcNAc	-0.0194573	0.144462	0.27918
Man	-0.11043	0.149804	0.27918
Man(a1-?)	-0.0973189	0.162099	0.288958
Man(b1-4)GlcNAc	-0.017346	0.176913	0.302226
Glc	0.0511037	0.195395	0.309376
GlcNAc	0.0514012	0.19619	0.309376
Man(a1-6)Man	-0.035795	0.232041	0.352359
Man(a1-?)Man	-0.0602954	0.274771	0.402343
Trimannosylcore	-0.0128291	0.322798	0.456369
Man(a1-6)	-0.0192609	0.366326	0.500645
Man(a1-3)Man	-0.0203884	0.399275	0.508536
bisectingGlcNAc	0.000134685	0.420745	0.508536
Tetraantennary_Nglycan	-4.0717e-05	0.393365	0.508536
Glc(a1-3)Man	-0.000297541	0.421712	0.508536
GlcNAc(b1-2)	0.0012322	0.511708	0.588358
high_mannose	-0.00755932	0.516607	0.588358
Man(a1-3)	0.00644849	0.563173	0.624057
GlcNAc(b1-?)	0.000643722	0.81235	0.876483
Neu5Ac(a2-6)	-0.000670423	0.893541	0.939364
Neu5Ac(a2-6)Gal	0.00010705	0.982972	0.991934
GlcNAc(b1-6)Man	1.04428e-06	0.991934	0.991934

### Sheet: analysis_results_seqs_N
Glycan	Change	p-val	corr p-val
Neu5Ac(a2-6)Gal(b1-4)GlcNAc(b1-2)Man(a1-3)[Man(a1-6)]Man(b1-4)GlcNAc(b1-4)[Fuc(a1-6)]GlcNAc	-0.113289	8.39087e-11	6.62879e-09
{Man(a1-?)}Man(a1-?)Man(a1-?)[Man(a1-?)]Man(b1-4)GlcNAc(b1-4)GlcNAc	-0.0663372	1.29795e-09	5.12688e-08
GlcNAc(b1-2)Man(a1-3)[Man(a1-6)]Man(b1-4)GlcNAc(b1-4)[Fuc(a1-6)]GlcNAc	-0.015528	4.10461e-09	1.08088e-07
Neu5Ac(a2-6)Gal(b1-4)GlcNAc(b1-2)Man(a1-3)[GlcNAc(b1-2)Man(a1-6)]Man(b1-4)GlcNAc(b1-4)[Fuc(a1-6)]GlcNAc	-0.0169336	9.01947e-09	1.78135e-07
Gal(b1-4)GlcNAc(b1-2)Man(a1-?)[Man(a1-?)]Man(b1-4)GlcNAc(b1-4)GlcNAc	0.0261036	4.76342e-06	7.25702e-05
Neu5Ac(a2-3)Gal(b1-4)GlcNAc(b1-2)Man(a1-3)[Man(a1-3)[Man(a1-6)]Man(a1-6)]Man(b1-4)GlcNAc(b1-4)GlcNAc	0.027959	5.51166e-06	7.25702e-05
GlcNAc(b1-2)Man(a1-6)[Man(a1-3)]Man(b1-4)GlcNAc(b1-4)[Fuc(a1-6)]GlcNAc	-0.0141631	6.98187e-06	7.87954e-05
Man(b1-4)GlcNAc(b1-4)[Fuc(a1-6)]GlcNAc	-0.222264	1.37363e-05	0.000135646
Neu5Ac(a2-3)Gal(b1-4)GlcNAc(b1-2)Man(a1-3)[Man(a1-6)]Man(b1-4)GlcNAc(b1-4)[Fuc(a1-6)]GlcNAc	-0.00929533	0.000115757	0.00101609
Fuc(a1-3)[Gal(b1-4)]GlcNAc(b1-2)Man(a1-3)[Man(a1-3)[Man(a1-6)]Man(a1-6)]Man(b1-4)GlcNAc(b1-4)GlcNAc	0.0141386	0.000160103	0.00126482
Man(a1-3)[Man(a1-6)]Man(b1-4)GlcNAc(b1-4)GlcNAc	0.117075	0.000187106	0.00134376
GlcNAc(b1-2)Man(a1-6)[Man(a1-3)]Man(b1-4)GlcNAc(b1-4)GlcNAc	0.00712313	0.00030626	0.0019711
Man(a1-3)[Man(a1-6)]Man(a1-6)[Man(a1-3)]Man(b1-4)GlcNAc(b1-4)GlcNAc	0.124744	0.000324358	0.0019711
Neu5Ac(a2-6)Gal(b1-4)GlcNAc(b1-2)Man(a1-3)[Man(a1-2)Man(a1-?)[Man(a1-?)]Man(a1-6)]Man(b1-4)GlcNAc(b1-4)GlcNAc	-0.00413651	0.000941139	0.00531071
GlcNAc(b1-4)[Fuc(a1-6)]GlcNAc	-0.050349	0.00111069	0.00584964
Man(b1-4)GlcNAc(b1-4)GlcNAc	-0.0767469	0.00142696	0.0070456
Man(a1-6)Man(b1-4)GlcNAc(b1-4)[Fuc(a1-6)]GlcNAc	-0.615572	0.00191217	0.00888596
Neu5Ac(a2-3)Gal(b1-4)GlcNAc(b1-2)Man(a1-3)[Man(a1-?)Man(a1-6)]Man(b1-4)GlcNAc(b1-4)GlcNAc	0.0167458	0.00215758	0.00946937
Neu5Ac(a2-6)Gal(b1-4)GlcNAc(b1-2)Man(a1-?)[Gal(b1-4)GlcNAc(b1-2)Man(a1-?)]Man(b1-4)GlcNAc(b1-4)GlcNAc	-0.0777793	0.00250341	0.0104089
Neu5Ac(a2-3)Gal(b1-4)GlcNAc(b1-2)Man(a1-3)[Neu5Ac(a2-3)Gal(b1-4)GlcNAc(b1-2)Man(a1-6)]Man(b1-4)GlcNAc(b1-4)[Fuc(a1-6)]GlcNAc	0.0258655	0.00318863	0.0119953
{Neu5Ac(a2-6)}Gal(b1-4)GlcNAc(b1-2)[Gal(b1-4)GlcNAc(b1-4)]Man(a1-3)[Gal(b1-4)GlcNAc(b1-2)Man(a1-6)]Man(b1-4)GlcNAc(b1-4)[Fuc(a1-6)]GlcNAc	-0.00981566	0.00317155	0.0119953
Neu5Ac(a2-6)Gal(b1-4)GlcNAc(b1-2)Man(a1-3)[Gal(b1-4)GlcNAc(b1-2)Man(a1-6)]Man(b1-4)GlcNAc(b1-4)[Fuc(a1-6)]GlcNAc	-0.179495	0.00421549	0.0151374
Neu5Ac(a2-3)Gal(b1-4)GlcNAc(b1-2)Man(a1-3)[Neu5Ac(a2-3)Gal(b1-4)GlcNAc(b1-2)Man(a1-6)]Man(b1-4)GlcNAc(b1-4)GlcNAc	0.0260166	0.00563684	0.0193613
Man(a1-6)Man(b1-4)GlcNAc(b1-4)GlcNAc	0.325656	0.00873863	0.0287647
Gal(b1-4)GlcNAc(b1-2)Man(a1-3)[Gal(b1-4)GlcNAc(b1-2)Man(a1-6)]Man(b1-4)GlcNAc(b1-4)GlcNAc	-0.0260217	0.0104764	0.0307473
Gal(b1-4)GlcNAc(b1-2)Man(a1-3)[Man(a1-3)[Man(a1-6)]Man(a1-6)]Man(b1-4)GlcNAc(b1-4)GlcNAc	0.0391699	0.00986911	0.0307473
Neu5Ac(a2-3)Gal(b1-4)GlcNAc(b1-2)Man(a1-3)[Man(a1-?)Man(a1-6)]Man(b1-4)GlcNAc(b1-4)[Fuc(a1-6)]GlcNAc	0.0072471	0.0105086	0.0307473
Neu5Ac(a2-6)Gal(b1-4)GlcNAc(b1-2)Man(a1-3)[Neu5Ac(a2-6)Gal(b1-4)GlcNAc(b1-2)Man(a1-6)]Man(b1-4)GlcNAc(b1-4)[Fuc(a1-6)]GlcNAc	-0.0181668	0.011567	0.0326354
Neu5Ac(a2-6)Gal(b1-4)GlcNAc(b1-2)Man(a1-3)[Man(a1-6)]Man(b1-4)GlcNAc(b1-4)GlcNAc	-0.0165119	0.0135008	0.036778
Neu5Ac(a2-3)Gal(b1-4)GlcNAc(b1-2)Man(a1-3)[Man(a1-6)]Man(b1-4)GlcNAc(b1-4)GlcNAc	-0.00582934	0.0172956	0.0455452
Neu5Ac(a2-6)Gal(b1-4)GlcNAc(b1-2)Man(a1-3)[Neu5Ac(a2-6)Gal(b1-4)GlcNAc(b1-2)Man(a1-6)]Man(b1-4)GlcNAc(b1-4)GlcNAc	0.141981	0.0182081	0.0464013
Gal(b1-4)GlcNAc(b1-2)Man(a1-6)[GlcNAc(b1-2)Man(a1-3)]Man(b1-4)GlcNAc(b1-4)GlcNAc	-0.00593722	0.0191747	0.0473375
{Neu5Ac(a2-?)}Neu5Ac(a2-?)Gal(b1-4)GlcNAc(b1-2)Man(a1-3)[Neu5Ac(a2-?)Gal(b1-4)GlcNAc(b1-2)Man(a1-6)]Man(b1-4)GlcNAc(b1-4)GlcNAc	0.00937369	0.0237601	0.0568802
Man(a1-3)[Man(a1-6)]Man(b1-4)GlcNAc(b1-4)[Fuc(a1-6)]GlcNAc	-0.12886	0.02521	0.0585761
{Neu5Ac(a2-?)}{Neu5Ac(a2-?)}Gal(b1-4)GlcNAc(b1-2)[Gal(b1-4)GlcNAc(b1-?)]Man(a1-?)[Gal(b1-4)GlcNAc(b1-2)Man(a1-?)]Man(b1-4)GlcNAc(b1-4)GlcNAc	0.0148901	0.0296364	0.0668936
Neu5Ac(a2-3)Gal(b1-4)GlcNAc(b1-2)Man(a1-?)[Neu5Ac(a2-6)Gal(b1-4)GlcNAc(b1-2)Man(a1-?)]Man(b1-4)GlcNAc(b1-4)GlcNAc	0.243521	0.0326895	0.0717352
{Neu5Ac(a2-?)}Gal(b1-4)GlcNAc(b1-2)[Gal(b1-4)GlcNAc(b1-4)]Man(a1-3)[Gal(b1-4)GlcNAc(b1-2)Man(a1-6)]Man(b1-4)GlcNAc(b1-4)GlcNAc	-0.0044392	0.0343445	0.0733302
Neu5Ac(a2-8)Neu5Ac(a2-?)Gal(b1-4)GlcNAc(b1-?)[Neu5Ac(a2-?)Gal(b1-4)GlcNAc(b1-?)]Man(a1-?)[Neu5Ac(a2-?)Gal(b1-4)GlcNAc(b1-2)Man(a1-?)]Man(b1-4)GlcNAc(b1-4)GlcNAc	0.139686	0.0407549	0.0823342
{GlcNAc(b1-?)}Neu5Ac(a2-?)Gal(b1-4)GlcNAc(b1-2)Man(a1-3)[Neu5Ac(a2-?)Gal(b1-4)GlcNAc(b1-2)Man(a1-6)]Man(b1-4)GlcNAc(b1-4)GlcNAc	0.00714548	0.0412136	0.0823342
{Neu5Ac(a2-?)}Neu5Ac(a2-?)Gal(b1-4)GlcNAc(b1-2)[Neu5Ac(a2-?)Gal(b1-4)GlcNAc(b1-?)]Man(a1-?)[Neu5Ac(a2-?)Gal(b1-4)GlcNAc(b1-2)Man(a1-?)]Man(b1-4)GlcNAc(b1-4)GlcNAc	0.0703638	0.0416882	0.0823342
Neu5Ac(a2-3)Gal(b1-4)GlcNAc(b1-2)Man(a1-6)[GlcNAc(b1-2)Man(a1-3)]Man(b1-4)GlcNAc(b1-4)GlcNAc	0.00434023	0.0434283	0.0836789
Gal(b1-4)GlcNAc(b1-2)Man(a1-6)[GlcNAc(b1-2)Man(a1-3)]Man(b1-4)GlcNAc(b1-4)[Fuc(a1-6)]GlcNAc	-0.00274543	0.0470256	0.0863959
{Fuc(a1-?)}{Neu5Ac(a2-?)}{Neu5Ac(a2-?)}Gal(b1-4)GlcNAc(b1-2)[Gal(b1-4)GlcNAc(b1-?)]Man(a1-?)[Gal(b1-4)GlcNAc(b1-2)Man(a1-?)]Man(b1-4)GlcNAc(b1-4)GlcNAc	-0.0123728	0.0467401	0.0863959
{Man(a1-?)}{Man(a1-?)}Man(a1-?)Man(a1-?)[Man(a1-?)]Man(b1-4)GlcNAc(b1-4)GlcNAc	-0.0990125	0.0556837	0.0992635
{Neu5Ac(a2-?)}{Neu5Ac(a2-?)}{Neu5Ac(a2-?)}Gal(b1-4)GlcNAc(b1-2)[Gal(b1-4)GlcNAc(b1-?)]Man(a1-?)[Gal(b1-4)GlcNAc(b1-2)Man(a1-?)]Man(b1-4)GlcNAc(b1-4)GlcNAc	0.296719	0.0565425	0.0992635
GlcNAc(b1-2)[GlcNAc(b1-?)]Man(a1-?)[GlcNAc(b1-2)Man(a1-?)]Man(b1-4)GlcNAc(b1-4)[Fuc(a1-6)]GlcNAc	0.00513839	0.0584686	0.100413
GlcNAc(b1-2)Man(a1-3)[GlcNAc(b1-2)Man(a1-6)]Man(b1-4)GlcNAc(b1-4)[Fuc(a1-6)]GlcNAc	0.0383615	0.0611413	0.102769
Man(a1-2)Man(a1-2)Man(a1-3)[Man(a1-2)Man(a1-3)[Man(a1-2)Man(a1-6)]Man(a1-6)]Man(b1-4)GlcNAc(b1-4)GlcNAc	-0.18933	0.0763043	0.125584
Gal(b1-4)GlcNAc(b1-2)[Gal(b1-4)GlcNAc(b1-?)]Man(a1-?)[Gal(b1-4)GlcNAc(b1-2)Man(a1-?)]Man(b1-4)GlcNAc(b1-4)GlcNAc	-0.00370299	0.0854669	0.13762
Neu5Ac(a2-3)Gal(b1-4)GlcNAc(b1-2)Man(a1-6)[Man(a1-3)]Man(b1-4)GlcNAc(b1-4)GlcNAc	0.00391423	0.0883401	0.13762
GlcNAc(b1-2)Man(a1-3)[Man(a1-6)]Man(b1-4)GlcNAc(b1-4)GlcNAc	-0.00171907	0.088843	0.13762
Gal(b1-4)GlcNAc(b1-2)[Gal(b1-4)GlcNAc(b1-?)]Man(a1-?)[Gal(b1-4)GlcNAc(b1-2)Man(a1-?)]Man(b1-4)GlcNAc(b1-4)[Fuc(a1-6)]GlcNAc	-0.00603086	0.120238	0.182669
Neu5Ac(a2-?)Gal(b1-4)GlcNAc(b1-?)Man(b1-4)GlcNAc(b1-4)GlcNAc	0.00562599	0.124241	0.185189
GlcNAc(b1-2)Man(a1-3)[Man(a1-3)[Man(a1-6)]Man(a1-6)]Man(b1-4)GlcNAc(b1-4)GlcNAc	0.00619453	0.187069	0.273676
GlcNAc(b1-2)Man(a1-?)[Man(a1-?)]Man(b1-4)GlcNAc(b1-4)GlcNAc	0.00192583	0.220601	0.316863
{Neu5Ac(a2-?)}Gal(b1-4)GlcNAc(b1-2)[Gal(b1-4)GlcNAc(b1-4)]Man(a1-3)[Gal(b1-4)GlcNAc(b1-2)Man(a1-6)]Man(b1-4)GlcNAc(b1-4)[Fuc(a1-6)]GlcNAc	-0.00419052	0.225012	0.317428
Neu5Ac(a2-3)Gal(b1-4)GlcNAc(b1-2)Man(a1-6)[Man(a1-3)]Man(b1-4)GlcNAc(b1-4)[Fuc(a1-6)]GlcNAc	-0.00220201	0.23064	0.319659
Gal(b1-4)GlcNAc(b1-2)Man(a1-3)[Gal(b1-4)GlcNAc(b1-2)Man(a1-6)]Man(b1-4)GlcNAc(b1-4)[Fuc(a1-6)]GlcNAc	-0.012516	0.247166	0.33095
Man(a1-3)[GlcNAc(b1-4)][Man(a1-6)]Man(b1-4)GlcNAc(b1-4)[Fuc(a1-6)]GlcNAc	0.00482872	0.245665	0.33095
{Man(a1-2)}{Man(a1-2)}Man(a1-2)Man(a1-3)[Man(a1-3)[Man(a1-6)]Man(a1-6)]Man(b1-4)GlcNAc(b1-4)GlcNAc	-0.102427	0.260607	0.337806
Neu5Ac(a2-6)Gal(b1-4)GlcNAc(b1-2)Man(a1-3)[Man(a1-3)[Man(a1-6)]Man(a1-6)]Man(b1-4)GlcNAc(b1-4)GlcNAc	0.013805	0.260838	0.337806
{Fuc(a1-?)}Neu5Ac(a2-?)Gal(b1-4)GlcNAc(b1-2)[Neu5Ac(a2-?)Gal(b1-4)GlcNAc(b1-?)]Man(a1-?)[Neu5Ac(a2-?)Gal(b1-4)GlcNAc(b1-2)Man(a1-?)]Man(b1-4)GlcNAc(b1-4)GlcNAc	-0.00299796	0.274518	0.349788
Neu5Ac(a2-3)Gal(b1-4)GlcNAc(b1-2)Man(a1-3)[Man(a1-2)Man(a1-?)[Man(a1-?)]Man(a1-6)]Man(b1-4)GlcNAc(b1-4)GlcNAc	-0.00115003	0.290075	0.363745
Neu5Ac(a2-3)Gal(b1-4)GlcNAc(b1-2)Man(a1-?)[Neu5Ac(a2-6)Gal(b1-4)GlcNAc(b1-2)Man(a1-?)]Man(b1-4)GlcNAc(b1-4)[Fuc(a1-6)]GlcNAc	-0.0225562	0.301374	0.372008
Man(a1-?)Man(a1-?)[Man(a1-?)]Man(b1-4)GlcNAc(b1-4)GlcNAc	0.0108856	0.350646	0.42617
Neu5Ac(a2-6)Gal(b1-4)GlcNAc(b1-2)Man(a1-3)[Man(a1-?)Man(a1-6)]Man(b1-4)GlcNAc(b1-4)[Fuc(a1-6)]GlcNAc	0.00373958	0.382013	0.457258
Neu5Ac(a2-6)Gal(b1-4)GlcNAc(b1-2)Man(a1-3)[Fuc(a1-3)[Gal(b1-4)]GlcNAc(b1-2)Man(a1-6)]Man(b1-4)GlcNAc(b1-4)GlcNAc	0.000956812	0.403056	0.475245
Neu5Ac(a2-3)Gal(b1-4)GlcNAc(b1-2)Man(a1-?)[Gal(b1-4)GlcNAc(b1-2)Man(a1-?)]Man(b1-4)GlcNAc(b1-4)GlcNAc	0.00625825	0.4281	0.490248
Neu5Ac(a2-3)Gal(b1-4)GlcNAc(b1-2)Man(a1-?)[Gal(b1-4)GlcNAc(b1-2)Man(a1-?)]Man(b1-4)GlcNAc(b1-4)[Fuc(a1-6)]GlcNAc	0.0147999	0.428191	0.490248
Gal(b1-4)GlcNAc(b1-2)[Gal(b1-4)GlcNAc(b1-4)]Man(a1-3)[Gal(b1-4)GlcNAc(b1-2)[Gal(b1-4)GlcNAc(b1-6)]Man(a1-6)]Man(b1-4)GlcNAc(b1-4)[Fuc(a1-6)]GlcNAc	0.00136705	0.453394	0.504481
{Neu5Ac(a2-?)}{Neu5Ac(a2-?)}Gal(b1-4)GlcNAc(b1-2)[Gal(b1-4)GlcNAc(b1-4)]Man(a1-3)[Gal(b1-4)GlcNAc(b1-2)[Gal(b1-4)GlcNAc(b1-6)]Man(a1-6)]Man(b1-4)GlcNAc(b1-4)GlcNAc	-0.000989424	0.449721	0.504481
Neu5Ac(a2-6)Gal(b1-4)GlcNAc(b1-2)Man(a1-3)[GlcNAc(b1-2)Man(a1-6)]Man(b1-4)GlcNAc(b1-4)GlcNAc	0.00171524	0.46657	0.511931
Neu5Ac(a2-6)Gal(b1-4)GlcNAc(b1-2)Man(a1-6)[Man(a1-3)]Man(b1-4)GlcNAc(b1-4)GlcNAc	0.00174696	0.473059	0.51194
Neu5Ac(a2-6)Gal(b1-4)GlcNAc(b1-2)Man(a1-3)[Man(a1-?)Man(a1-6)]Man(b1-4)GlcNAc(b1-4)GlcNAc	0.00490776	0.486928	0.519828
Glc(a1-3)Man(a1-2)Man(a1-2)Man(a1-3)[Man(a1-2)Man(a1-3)[Man(a1-2)Man(a1-6)]Man(a1-6)]Man(b1-4)GlcNAc(b1-4)GlcNAc	-0.00682699	0.510959	0.538211
{Man(a1-2)}Man(a1-2)Man(a1-3)[Man(a1-3)[Man(a1-6)]Man(a1-6)]Man(b1-4)GlcNAc(b1-4)GlcNAc	-0.0256197	0.551643	0.573419
Gal(b1-4)GlcNAc(b1-2)Man(a1-3)[Man(a1-3)[Man(a1-6)]Man(a1-6)]Man(b1-4)GlcNAc(b1-4)[Fuc(a1-6)]GlcNAc	0.000576362	0.574719	0.589647
Gal(b1-4)GlcNAc(b1-2)Man(a1-3)[GlcNAc(b1-2)Man(a1-6)]Man(b1-4)GlcNAc(b1-4)[Fuc(a1-6)]GlcNAc	0.00099331	0.624454	0.63246
Gal(b1-4)GlcNAc(b1-2)Man(a1-3)[Man(a1-6)]Man(b1-4)GlcNAc(b1-4)[Fuc(a1-6)]GlcNAc	0.000215772	0.915349	0.915349

### Sheet: motif_abundances_O
motif	D1_d0_1	D1_d0_2	D1_d0_3	D1_d1_1	D1_d1_2	D1_d1_3	D1_d3_1	D1_d3_2	D1_d3_3	D1_d5_1	D1_d5_2	D1_d5_3	D1_d7_1	D1_d7_2	D2_d0_1	D2_d1_1	D2_d1_2	D2_d3_1	D2_d3_2	D2_d5_1	D2_d5_2	D2_d7_1	D3_d0_1	D3_d0_2	D3_d1_1	D3_d1_2	D3_d3_1	D3_d3_2	D3_d5_1	D3_d5_2	D3_d7_1	D3_d7_2
Neu5Ac(a2-8)	0.0392876	0.0362332	0.0347339	0.034392	0.0397127	0.0377527	0.0404921	0.0444309	0.0437738	0.0422058	0.0389693	0.0381629	0.0215673	0.0203601	0.0281095	0.0330333	0.027238	0.0359545	0.0308825	0.0479034	0.0376165	0.0216359	0.0209976	0.017671	0.0163631	0.0184756	0.0244053	0.0263846	0.0279096	0.0274126	0.0177345	0.0261448
Fuc(a1-3)GlcNAc	0.0523834	0.0479213	0.0382073	0.034392	0.0455528	0.0400407	0.0357283	0.0456002	0.0414699	0.0313529	0.0292269	0.026237	0.00888066	0.0114526	0.0293316	0.0424714	0.0343435	0.0452331	0.0391971	0.0397247	0.0352655	0.0114543	0.0874901	0.0812864	0.0339849	0.0394147	0.0192673	0.0188461	0.0101489	0.0112143	0.00633376	0.0112049
Fuc(a1-2)Gal	0.0750036	0.0467525	0.045154	0.106734	0.0408807	0.0640652	0.0666929	0.0315693	0.0472296	0.159176	0.320279	0.0536666	0.0837319	0.0661704	0.160102	0.0990998	0.0296065	0.0556715	0.0486994	0.0408931	0.0411431	0.123452	0.202977	0.0801084	0.105731	0.117012	0.146432	0.0791537	0.0583564	0.0623014	0.092473	0.104579
GlcNAc6S(b1-6)GalNAc	0.0964332	0.104024	0.106517	0.0996181	0.102786	0.118978	0.104803	0.109908	0.126714	0.115764	0.108383	0.121644	0.0444033	0.0432653	0.0672183	0.0790439	0.073424	0.0927859	0.0819575	0.114501	0.0975679	0.0369084	0.0443283	0.0471226	0.0226566	0.0283293	0.0205518	0.033923	0.0355213	0.0473491	0.0380026	0.0535345
GlcNAc(b1-6)	0.113101	0.0923361	0.0926237	0.0711558	0.0630731	0.0674972	0.0583563	0.0631387	0.0714203	0.0422058	0.046276	0.0477037	0.0482093	0.0419927	0.0427753	0.0495499	0.0438176	0.0533519	0.045136	0.0514085	0.0505472	0.04709	0.143484	0.0600813	0.0893678	0.0517318	0.0642244	0.033923	0.076117	0.0274126	0.0671379	0.0323697
Fuc(a1-?)	0.127387	0.0946737	0.0833613	0.141126	0.0864335	0.104106	0.102421	0.0771695	0.0886995	0.190529	0.349506	0.0799036	0.0926126	0.077623	0.189433	0.141571	0.06395	0.100905	0.0878964	0.0806178	0.0764086	0.134906	0.290467	0.161395	0.139716	0.156427	0.165699	0.0979998	0.0685053	0.0735157	0.0988067	0.115784
Gal(b1-3)	0.377399	0.40324	0.406386	0.33206	0.366758	0.414136	0.332273	0.360124	0.400875	0.215852	0.197282	0.2254	0.111643	0.109436	0.317759	0.405837	0.386068	0.443053	0.416914	0.257042	0.245683	0.114543	0.780412	0.750427	0.366282	0.442184	0.177259	0.216102	0.168726	0.147031	0.164678	0.151889
Terminal_LacNAc_type2	0.58098	0.756221	0.808142	0.677166	0.774397	0.908352	0.632391	0.712064	0.774104	0.580028	0.487116	0.677392	0.34254	0.329579	0.496193	0.700777	0.628841	0.72141	0.640219	0.595871	0.573652	0.30163	0.610098	0.632621	0.305864	0.436025	0.186251	0.30782	0.230888	0.313999	0.258418	0.278878
Gal(b1-4)	0.604791	0.78661	0.841718	0.703257	0.803598	0.943817	0.660974	0.741295	0.806359	0.618616	0.518778	0.719133	0.356495	0.34485	0.510859	0.719654	0.64779	0.743447	0.659223	0.619238	0.594811	0.310539	0.622929	0.644401	0.30964	0.440952	0.190104	0.315358	0.237231	0.322721	0.263485	0.288837
Gal(b1-?)	0.98219	1.18985	1.2481	1.03532	1.17036	1.35795	0.993247	1.10142	1.20723	0.834469	0.71606	0.944533	0.468137	0.454285	0.828618	1.12549	1.03386	1.1865	1.07614	0.876281	0.840494	0.425082	1.40334	1.39483	0.675922	0.883135	0.367364	0.53146	0.405957	0.469753	0.428162	0.440726
Internal_LacNAc_type2	1.29768	1.38387	1.44261	1.28911	1.37476	1.50668	1.26359	1.39607	1.50213	1.15644	1.12037	1.18901	0.8462	0.81695	1.15249	1.39212	1.40335	1.48805	1.31488	1.37985	1.3636	0.828529	1.79063	1.69995	1.05731	1.25142	0.787391	0.902101	0.813183	0.915831	0.822123	0.984786
Mucin_elongated_core2	1.87866	2.14009	2.25076	1.96627	2.14916	2.41503	1.89598	2.10813	2.27624	1.73647	1.60748	1.86641	1.18874	1.14653	1.64868	2.09289	2.03219	2.20946	1.9551	1.97572	1.93725	1.13016	2.40073	2.33257	1.36317	1.68744	0.973642	1.20992	1.04407	1.22983	1.08054	1.26366
GlcNAc(b1-6)GalNAc	1.99176	2.23243	2.34338	2.03743	2.21223	2.48253	1.95434	2.17127	2.34766	1.77867	1.65376	1.91411	1.23695	1.18852	1.69146	2.14244	2.07601	2.26282	2.00024	2.02713	1.9878	1.17725	2.54421	2.39265	1.45254	1.73917	1.03787	1.24384	1.12019	1.25724	1.14768	1.29603
GlcNAc	2.08819	2.33645	2.4499	2.13705	2.31501	2.6015	2.05914	2.28118	2.47437	1.89444	1.76214	2.03575	1.28135	1.23179	1.75867	2.22149	2.14943	2.3556	2.0822	2.14163	2.08537	1.21416	2.58854	2.43977	1.4752	1.7675	1.05842	1.27777	1.15571	1.30459	1.18568	1.34957
Disialyl_T_antigen	3.46921	3.42929	3.46644	3.47715	3.49471	3.45952	3.53591	3.58254	3.65165	3.53926	3.67285	3.51695	3.01308	2.99676	3.28514	3.27619	3.30053	3.78798	3.59425	4.38257	4.24714	3.20212	2.16509	2.0357	2.5967	2.54717	3.36022	3.82074	3.81473	4.29381	3.82433	4.11469
Oglycan_core1	6.34911	5.9212	5.66394	6.24629	5.87047	5.37804	6.31439	5.82864	5.39224	6.62269	6.7429	6.37321	8.39095	8.49908	7.18013	6.3011	6.39263	5.45465	6.20145	5.15954	5.42148	8.30692	6.91288	7.30636	8.51511	8.00365	8.42624	7.46683	7.71827	6.86312	7.65625	6.98439
Gal(b1-3)GalNAc	11.9065	11.6869	11.5803	11.8605	11.6802	11.4391	11.9094	11.6924	11.5183	12.0564	12.1779	11.9259	12.6854	12.7276	12.2239	11.7988	11.8426	11.5982	11.8779	11.6837	11.754	12.7232	11.6665	11.7818	12.587	12.3183	12.8449	12.5653	12.6887	12.4615	12.6663	12.4486
Neu5Ac(a2-3)Gal	12.8244	12.6945	12.6443	12.7843	12.7209	12.5511	12.8503	12.7774	12.6667	12.915	12.8574	12.9158	13.3667	13.397	12.9511	12.7461	12.8847	12.6583	12.7901	12.8568	12.9072	13.3417	12.5052	12.6866	13.1912	13.0339	13.3253	13.1986	13.304	13.2067	13.2642	13.2205
Neu5Ac(a2-3)	12.9244	12.7669	12.7172	12.8341	12.7711	12.6002	12.8967	12.823	12.714	12.962	12.9049	12.967	13.387	13.4173	12.9805	12.7768	12.9155	12.692	12.8198	12.8907	12.9377	13.3557	12.6277	12.729	13.2617	13.0598	13.3779	13.2162	13.3611	13.2216	13.3123	13.2392
Neu5Ac(a2-?)	16.4329	16.2325	16.2184	16.3457	16.3056	16.0975	16.4731	16.45	16.4094	16.5435	16.6167	16.5222	16.4216	16.4344	16.2937	16.086	16.2433	16.5159	16.4449	17.3212	17.2225	16.5795	14.8138	14.7824	15.8747	15.6255	16.7626	17.0633	17.2037	17.5428	17.1544	17.38
Gal	25.7881	25.618	25.5178	25.7869	25.6123	25.4121	25.8197	25.6027	25.4395	25.965	26.0717	25.8399	26.6039	26.645	26.1638	25.7695	25.7908	25.4987	25.7928	25.4577	25.5428	26.6135	25.7781	25.9433	26.5598	26.3524	26.684	26.3745	26.457	26.2002	26.4511	26.2145

### Sheet: analysis_results_motifs_O
Glycan	Change	p-val	corr p-val
Gal(b1-3)	-0.0508152	1.13408e-07	2.38156e-06
Fuc(a1-3)GlcNAc	-0.00555316	1.77421e-06	1.24194e-05
Gal(b1-?)	-0.0970123	1.72019e-06	1.24194e-05
Internal_LacNAc_type2	-0.0748574	2.00381e-05	8.41598e-05
Neu5Ac(a2-3)Gal	0.0719708	1.92398e-05	8.41598e-05
GlcNAc(b1-6)GalNAc	-0.12557	2.78606e-05	9.75122e-05
Neu5Ac(a2-3)	0.0668543	4.38398e-05	0.000109609
Neu5Ac(a2-?)	0.165617	3.91697e-05	0.000109609
Mucin_elongated_core2	-0.12032	4.69752e-05	0.000109609
GlcNAc	-0.12795	5.90471e-05	0.000123999
Terminal_LacNAc_type2	-0.045463	0.00071722	0.00136924
Gal(b1-3)GalNAc	0.098808	0.000809442	0.00141652
Gal(b1-4)	-0.0461971	0.0010805	0.00174542
GlcNAc(b1-6)	-0.00524996	0.00164531	0.00246796
Gal	0.0749162	0.00900153	0.0120499
Disialyl_T_antigen	0.0990641	0.00918087	0.0120499
Oglycan_core1	0.127694	0.0887676	0.109654
Fuc(a1-?)	-0.00440358	0.342292	0.385535
GlcNAc6S(b1-6)GalNAc	-0.0023795	0.348817	0.385535
Neu5Ac(a2-8)	-0.000301638	0.652475	0.685099
Fuc(a1-2)Gal	0.00114958	0.794782	0.794782

### Sheet: analysis_results_seqs_O
Glycan	Change	p-val	corr p-val
Gal(b1-4)GlcNAc(b1-6)[Gal(b1-3)]GalNAc	-0.167124	2.90135e-07	4.35203e-06
Neu5Ac(a2-3)Gal(b1-4)GlcNAc(b1-6)[Gal(b1-3)]GalNAc	-0.226756	1.33612e-06	1.00209e-05
Neu5Ac(a2-3)Gal(b1-4)[Fuc(a1-3)]GlcNAc(b1-6)[Neu5Ac(a2-3)Gal(b1-3)]GalNAc	-0.0477629	2.38213e-06	1.19106e-05
Neu5Ac(a2-3)Gal(b1-4)GlcNAc(b1-6)[Neu5Ac(a2-3)Gal(b1-3)]GalNAc	-0.418663	0.000882828	0.00331061
{Neu5Ac(a2-3)}Gal(b1-3)[GlcNAc(b1-6)]GalNAc	-0.0380774	0.00666612	0.0199984
Neu5Ac(a2-3)Gal(b1-3)[Gal(b1-4)GlcNAc(b1-6)]GalNAc	-0.241723	0.0205149	0.0512872
Neu5Ac(a2-3)Gal(b1-3)[Neu5Ac(a2-6)]GalNAc	0.601457	0.0702618	0.150561
Neu5Ac(a2-3)Gal(b1-3)[GlcNAc(b1-6)]GalNAc	-0.0097574	0.151087	0.283287
{Neu5Ac(a2-8)}Neu5Ac(a2-3)Gal(b1-4)GlcNAc6S(b1-6)[Neu5Ac(a2-3)Gal(b1-3)]GalNAc	-0.00249767	0.190028	0.316713
Neu5Ac(a2-3)Gal(b1-3)GalNAc	0.570042	0.240266	0.360399
Neu5Ac(a2-3)Gal(b1-4)GlcNAc6S(b1-6)[Neu5Ac(a2-3)Gal(b1-3)]GalNAc	-0.0140684	0.308863	0.386078
{Neu5Ac(a2-3)}Gal(b1-4)GlcNAc6S(b1-6)[Gal(b1-3)]GalNAc	-0.00722272	0.306264	0.386078
{Neu5Ac(a2-8)}Neu5Ac(a2-3)Gal(b1-3)[Neu5Ac(a2-6)]GalNAc	-0.00130142	0.808193	0.865921
{Neu5Ac(a2-8)}Neu5Ac(a2-3)Gal(b1-4)GlcNAc(b1-6)[Neu5Ac(a2-3)Gal(b1-3)]GalNAc	-0.000413493	0.801582	0.865921
Fuc(a1-2)Gal(b1-3)GalNAc	0.0037078	0.918479	0.918479
