## Supplemental Table 5 for "Decoding Glycomics: Differential Expression Reimagined"

### Sheet: results_sequences
Glycan	Combined Effect Size	p-value	corr p-value
Neu5Ac(a2-3)Gal(b1-4)GlcNAc(b1-6)[Neu5Ac(a2-3)Gal(b1-3)]GalNAc	0.800918	2.25355e-07	4.73246e-05
GalOS(b1-3)[Neu5Ac(a2-6)]GalNAc	-0.904559	2.75482e-06	0.000289256
Gal(b1-3)[Gal(?1-?)]GalNAc	-2.08951	4.12622e-05	0.00288835
Neu5Ac(a2-3)[GalNAc(b1-4)]Gal(b1-3)[Neu5Ac(a2-6)]GalNAc	1.59488	0.00024687	0.0120288
Neu5Ac(a2-3)Gal(b1-3)[Neu5Ac(a2-6)]GalNAc	-0.490871	0.000286399	0.0120288
{Neu5Ac(a2-3)}Gal(b1-4)GlcNAc(b1-6)[Gal(b1-3)]GalNAc	1.70563	0.000590886	0.020681
Neu5Ac(a2-3)Gal(b1-3)[Fuc(a1-3)[Gal(b1-4)]GlcNAc(b1-6)]GalNAc	6.84837	0.00136583	0.0409749
Neu5Ac(a2-3)Gal(b1-3)[Gal(b1-4)GlcNAc6S(b1-6)]GalNAc	0.553188	0.00168765	0.0443008
Neu5Ac(a2-3)Gal(b1-4)GlcNAc(b1-6)[Gal(b1-3)]GalNAc	0.443736	0.00281472	0.0656767
Neu5Ac(a2-3)Gal(b1-3)[GlcNAc(b1-6)]GalNAc	0.508725	0.0138289	0.290407
Neu5Ac(a2-3)Gal(b1-4)[Fuc(a1-3)]GlcNAc(b1-3)[Neu5Ac(a2-6)]GalNAc	5.828	0.0172934	0.330147
HexNAc(?1-3)[Neu5Ac(a2-6)]GalNAc	-4.44325	0.0195898	0.342821
Fuc(a1-?)[Gal(b1-?)]GlcNAc(b1-3)[Fuc(a1-?)[Gal(b1-?)]GlcNAc(b1-6)]Gal(b1-3)[Fuc(a1-?)[Gal(b1-?)]GlcNAc(b1-6)]GalNAc	-1.4758	0.0234375	0.378606
Neu5Ac(a2-3)Gal(b1-4)GlcNAc6S(b1-6)[Neu5Ac(a2-3)Gal(b1-3)]GalNAc	0.43426	0.0282898	0.396057
Fuc(a1-?)[Gal(b1-?)]GlcNAc6S(b1-3)Gal(b1-?)[Fuc(a1-?)]GlcNAc(b1-3)Gal(b1-3)GalNAc	0.717689	0.0266228	0.396057
Fuc(a1-3)[Gal3S(b1-4)]GlcNAc(b1-3)[Neu5Ac(a2-6)]GalNAc	-2.62823	0.0310023	0.406905
Neu5Ac(a2-3)Gal(b1-3)[Gal(b1-4)GlcNAc(b1-6)]GalNAc	-0.362552	0.0331658	0.409695
Fuc(a1-2)Gal(b1-3)[Gal(b1-?)GlcNAc(b1-6)]GalNAc	-1.24389	0.0374591	0.437023
Fuc(a1-?)[Gal(b1-?)]GlcNAc(b1-3)[Neu5Ac(a2-6)]GalNAc	-0.616	0.0504235	0.528203
Fuc(a1-2)Gal(b1-?)GlcNAc6S(b1-6)[Gal(b1-3)]GalNAc	-1.14776	0.0528203	0.528203
Neu5Ac(a2-3)Gal(b1-?)GlcNAc(b1-3)Gal(b1-?)GlcNAc(b1-6)[Neu5Ac(a2-3)Gal(b1-3)]GalNAc	1.5567	0.0506905	0.528203
Fuc(a1-2)Gal(b1-?)GlcNAc(b1-3)[Fuc(a1-2)Gal(b1-?)GlcNAc(b1-6)]Gal(b1-3)[Gal(b1-?)GlcNAc(b1-6)]GalNAc	-1.17989	0.0592823	0.543511
Fuc(a1-2)Gal(b1-?)GlcNAc(b1-3)Gal(b1-3)[Fuc(a1-2)Gal(b1-?)GlcNAc(b1-6)]GalNAc	-1.17855	0.0595274	0.543511
Fuc(a1-2)[GalNAc(a1-3)]Gal(b1-3)[GlcNAc6S(b1-6)]GalNAc	0.563213	0.0698976	0.543648
Neu5Ac(a2-3)Gal(b1-3)[Fuc(a1-4)]GlcNAc(b1-6)[Neu5Ac(a2-3)Gal(b1-3)]GalNAc	1.12717	0.0697384	0.543648
Fuc(a1-2)[GalNAc(a1-3)]Gal(b1-4)GlcNAc(b1-6)[Fuc(a1-2)Gal(b1-3)]GalNAc	-0.758695	0.0674307	0.543648
Neu5Ac(a2-3)Gal(b1-?)[Fuc(a1-?)]GlcNAc(b1-3)[Neu5Ac(a2-6)]GalNAc	-0.574406	0.0652507	0.543648
Neu5Ac(a2-3)Gal(b1-3)[GalOS(b1-?)GlcNAc(b1-6)]GalNAc	0.54687	0.0772436	0.563317
Fuc(a1-?)[Gal(b1-?)]GlcNAc(b1-3)[Fuc(a1-?)[Gal(b1-?)]GlcNAc(b1-6)]Gal(b1-3)[GlcNAc(a1-4)Gal(b1-?)GlcNAc(b1-6)]GalNAc	-1.09142	0.0777914	0.563317
Neu5Ac(a2-3)Gal(b1-3)[Gal(b1-?)GlcNAc(b1-6)]GalNAc	-0.481095	0.0841848	0.578738
Neu5Ac(a2-3)[GalNAc(b1-4)]Gal(b1-4)GlcNAc(b1-3)[Neu5Ac(a2-6)]GalNAc	-1.34859	0.0909446	0.578738
Fuc(a1-2)[Gal(a1-3)]Gal(b1-?)GlcNAc(b1-6)[Fuc(a1-2)Gal(b1-3)]GalNAc	-0.991351	0.090291	0.578738
Fuc(a1-?)[Gal(b1-?)]GlcNAc(b1-3)Gal(b1-3)[Fuc(a1-?)[Gal(b1-?)]GlcNAc(b1-6)]GalNAc	-1.05545	0.0867624	0.578738
{Neu5Ac(a2-3)}Gal(b1-3)[GlcNAc(b1-6)]GalNAc	0.790531	0.0960987	0.593551
Gal(b1-4)GlcNAc(b1-6)[Gal(b1-3)]GalNAc	-0.211341	0.106265	0.608517
Fuc(a1-2)[GalNAc(a1-3)]Gal(b1-4)GlcNAc(b1-3)GalNAc	0.650033	0.102278	0.608517
Fuc(a1-2)[Gal(a1-3)]Gal(b1-?)[Fuc(a1-?)]GlcNAc(b1-6)[Fuc(a1-2)[GalNAc(a1-3)]Gal(b1-3)]GalNAc	0.984776	0.107215	0.608517
Neu5Ac(a2-3)Gal(b1-4)[Fuc(a1-3)]GlcNAc6S(b1-6)[Gal(b1-3)]GalNAc	0.47941	0.115763	0.639742
Gal(b1-4)GlcNAc(b1-3)[Neu5Ac(a2-6)]GalNAc	-1.16771	0.118856	0.639996
Fuc(a1-?)[Gal(b1-?)]GlcNAc(b1-3)[Fuc(a1-2)]Gal(b1-3)[Fuc(a1-2)Gal(b1-?)[Fuc(a1-?)]GlcNAc(b1-6)]GalNAc	0.938483	0.122882	0.645128
Gal(b1-4)GlcNAc(b1-3)Gal(b1-4)GlcNAc(b1-6)[Gal(b1-3)]GalNAc	-0.602961	0.139591	0.666708
Fuc(a1-2)Gal(b1-?)GlcNAc(b1-6)[Fuc(a1-?)[Gal(b1-?)]GlcNAc(b1-3)]Gal(b1-3)[Neu5Ac(a2-?)Gal(b1-?)GlcNAc(b1-6)]GalNAc	0.856995	0.155438	0.666708
Fuc(a1-2)Gal(b1-3)[Neu5Ac(a2-6)]GalNAc	0.47532	0.146346	0.666708
Neu5Ac(a2-3)Gal(b1-3)[Neu5Ac(a2-8)Neu5Ac(a2-6)]GalNAc	-0.241033	0.155253	0.666708
Fuc(a1-2)Gal(b1-4)GlcNAc(b1-6)[Gal(b1-3)]GalNAc	-0.232842	0.14572	0.666708
Fuc(a1-?)[Gal(b1-?)]GlcNAc(b1-6)[Gal(b1-3)]GalNAc	-0.613103	0.131358	0.666708
Fuc(a1-2)[GalNAc(a1-3)]Gal(b1-4)GlcNAc(b1-3)[Fuc(a1-2)Gal(b1-4)GlcNAc(b1-6)]Gal(b1-3)[Gal(b1-4)GlcNAc(b1-6)]GalNAc	-0.796176	0.155565	0.666708
GlcNAc(b1-3)Gal(b1-?)GlcNAc(b1-6)[Gal(b1-3)]GalNAc	0.845429	0.144388	0.666708
GlcNAc(b1-3)Gal(b1-?)GlcNAc(b1-6)[Neu5Ac(a2-3)Gal(b1-3)]GalNAc	0.833505	0.149814	0.666708
Fuc(a1-2)Gal(b1-?)GlcNAc(b1-3)Gal(b1-?)GlcNAc(b1-3)Gal(b1-?)GlcNAc(b1-6)[Fuc(a1-2)Gal(a1-3)]GalNAc	-0.845032	0.160799	0.675358
Gal(b1-3)[Neu5Ac(a2-6)]GalNAc	-0.16888	0.168103	0.684147
Neu5Ac(a2-3)Gal(b1-?)[Fuc(a1-?)]GlcNAc(b1-3)Gal(b1-?)[Fuc(a1-?)]GlcNAc(b1-6)[Neu5Ac(a2-3)Gal(b1-3)]GalNAc	0.763517	0.201691	0.684147
Neu5Ac(a2-6)GalNAc	0.275154	0.177859	0.684147
Neu5Ac(a2-3)Gal(b1-?)[Fuc(a1-?)]GlcNAc(b1-3)Gal(b1-4)GlcNAc(b1-6)[Fuc(a1-?)[Gal(b1-?)]GlcNAc(b1-3)Gal(b1-3)]GalNAc	0.767426	0.199548	0.684147
Fuc(a1-3)[Gal3S(b1-4)]GlcNAc(b1-3)Gal(b1-4)[Fuc(a1-3)]GlcNAc(b1-3)[Neu5Ac(a2-6)]GalNAc	-0.86192	0.202385	0.684147
HexNAc(?1-4)Gal(b1-3)Gal(b1-3)[Gal(b1-4)GlcNAc(b1-6)]GalNAc	-0.721901	0.194979	0.684147
Gal(b1-?)GlcNAc(b1-3)Gal(b1-3)[Gal(b1-?)GlcNAc(b1-6)]GalNAc	-0.70593	0.204447	0.684147
Neu5Ac(a2-3)Gal(b1-?)GlcNAc(b1-6)[Neu5Ac(a2-3)Gal(b1-3)]GalNAc	0.336193	0.183805	0.684147
Gal(b1-?)GlcNAc(b1-3)[Fuc(a1-?)[Gal(b1-?)]GlcNAc(b1-6)]Gal(b1-3)[HexNAc(?1-?)Gal(b1-?)GlcNAc(b1-6)]GalNAc	-0.707708	0.203374	0.684147
GlcNAc(b1-3)[Neu5Ac(a2-6)]GalNAc	-0.283376	0.202352	0.684147
Fuc(a1-2)Gal(b1-3)[Fuc(a1-4)]GlcNAc(b1-6)[Fuc(a1-2)Gal(b1-3)]GalNAc	0.757108	0.205244	0.684147
Gal(b1-?)GlcNAc(b1-3)Gal(b1-4)GlcNAc(b1-6)[Fuc(a1-2)Gal(b1-3)]GalNAc	-0.786557	0.189335	0.684147
Fuc(a1-2)Gal(b1-?)GlcNAc(b1-3)[GlcNAc(b1-6)]Gal(b1-3)[GlcNAc(?1-?)Gal(b1-?)GlcNAc(b1-6)]GalNAc	0.794644	0.185151	0.684147
Gal(b1-?)GlcNAc(b1-3)GalNAc	-0.68922	0.229637	0.709454
Fuc(a1-2)[GalNAc(a1-3)]Gal(b1-?)[Fuc(a1-?)]GlcNAc(b1-6)[Fuc(a1-2)[GalNAc(a1-3)]Gal(b1-3)]GalNAc	0.715261	0.229728	0.709454
Fuc(a1-2)[GalNAc(a1-3)]Gal(b1-4)GlcNAc(b1-6)[Gal(b1-3)]GalNAc	-0.685792	0.216912	0.709454
Gal(b1-3)GlcNAc(b1-3)GalNAc	-0.680676	0.220173	0.709454
HexNAc(?1-?)Gal(b1-4)GlcNAc(b1-3)Gal(b1-4)GlcNAc(b1-6)[Gal(b1-3)]GalNAc	-0.669368	0.227522	0.709454
Gal(b1-?)GlcNAc(b1-3)[Gal(b1-?)GlcNAc(b1-6)]Gal(b1-3)[Gal(b1-4)GlcNAc(b1-6)]GalNAc	0.683177	0.250053	0.709741
Neu5Ac(a2-3)Gal(b1-3)GalNAc	-0.154776	0.253419	0.709741
Neu5Ac(a2-3)Gal(b1-4)[Fuc(a1-3)]GlcNAc(b1-6)[Neu5Ac(a2-3)Gal(b1-3)]GalNAc	0.588282	0.253479	0.709741
Neu5Ac(a2-3)Gal(b1-?)[Fuc(a1-?)]GlcNAc(b1-3)Gal(b1-?)[Fuc(a1-?)]GlcNAc(b1-6)[Fuc(a1-2)Gal(b1-3)]GalNAc	0.698244	0.240337	0.709741
Fuc(a1-?)[Gal(b1-?)]GlcNAc(b1-3)Gal(b1-3)[Gal(b1-4)GlcNAc(b1-6)]GalNAc	0.650412	0.240275	0.709741
Fuc(a1-2)Gal(b1-3)[Gal(b1-4)GlcNAc(b1-6)]GalNAc	-0.461436	0.250412	0.709741
Gal(b1-4)GlcNAc6S(b1-6)[Gal(b1-3)]GalNAc	0.683476	0.249857	0.709741
GlcNAc(b1-3)GalNAc	-0.604948	0.273139	0.745023
Fuc(a1-2)[Neu5Ac(a2-3)]Gal(b1-3)[GlcNAc(b1-6)]GalNAc	0.649094	0.273175	0.745023
Neu5Ac(a2-3)Gal(b1-?)[Fuc(a1-?)]GlcNAc(b1-6)[Neu5Ac(a2-3)Gal(b1-3)]GalNAc	-0.617377	0.280082	0.754068
GalNAc(b1-4)GlcNAc(b1-3)GalNAc	-0.590223	0.284488	0.756235
Fuc(a1-2)Gal(b1-4)GlcNAc(b1-3)Gal(b1-3)[Fuc(a1-?)[Gal(b1-?)]GlcNAc(b1-6)]GalNAc	-0.563127	0.306291	0.766729
Gal(b1-?)GlcNAc(b1-3)[Fuc(a1-2)]Gal(b1-?)[Fuc(a1-?)]GlcNAc(b1-6)[Fuc(a1-2)Gal(b1-3)]GalNAc	-0.601301	0.308337	0.766729
Neu5Ac(a2-3)GalOS(b1-3)GalNAc	0.738795	0.310343	0.766729
GalNAc(b1-4)GlcNAc(b1-6)[Gal(b1-3)]GalNAc	-0.418419	0.294079	0.766729
Fuc(a1-2)Gal(b1-?)GlcNAc(b1-3)Gal(b1-?)GlcNAc(b1-6)[Gal(b1-?)GlcNAc(b1-3)[Fuc(a1-2)]Gal(a1-3)]GalNAc	-0.604218	0.306097	0.766729
Fuc(a1-?)[Gal(b1-?)]GlcNAc(b1-3)Gal(b1-3)GalNAc	-0.601695	0.308034	0.766729
Fuc(a1-2)Gal(b1-4)GlcNAc(b1-6)[Fuc(a1-2)Gal(b1-3)]GalNAc	-0.415595	0.31759	0.77551
Fuc(a1-2)[GalNAc(a1-3)]Gal(b1-3)[Neu5Ac(a2-6)]GalNAc	0.555162	0.345392	0.799404
Neu5Ac(a2-3)Gal(b1-?)GlcNAc(b1-6)[Gal(b1-?)GlcNAc(b1-3)]GalNAc	-0.280158	0.3411	0.799404
Fuc(a1-?)[Gal(b1-?)]GlcNAc6S(b1-3)[Neu5Ac(a2-6)]GalNAc	-0.279861	0.341592	0.799404
GlcNAc(b1-3)GalOS(b1-?)[Fuc(a1-?)]GlcNAc(b1-3)Gal(b1-?)GlcNAc(b1-3)GalNAc	0.274331	0.350861	0.799404
Fuc(a1-2)[Gal(a1-3)]Gal(b1-4)[Fuc(a1-3)[Gal(b1-4)]GlcNAc(b1-6)]GalNAc	-0.508397	0.354022	0.799404
Fuc(a1-2)Gal(b1-4)GlcNAc(b1-6)[Fuc(a1-2)]GalOS(b1-3)GalNAc	-0.567619	0.335083	0.799404
HexNAc(?1-4)Gal(b1-4)GlcNAc(b1-6)[Gal(b1-3)]GalNAc	-0.514021	0.348888	0.799404
Fuc(a1-2)[Gal(a1-3)]Gal(b1-?)GlcNAc(b1-6)[Neu5Ac(a2-3)Gal(b1-3)]GalNAc	-0.516409	0.364048	0.804737
Fuc(a1-2)[GalNAc(a1-3)]Gal(b1-4)GlcNAc(b1-6)[Fuc(a1-2)[GalNAc(a1-3)]Gal(b1-3)]GalNAc	0.363791	0.36025	0.804737
Gal(b1-3)GalNAc	0.197112	0.382681	0.820031
Gal(b1-4)GlcNAc(b1-3)GalNAc	-0.484659	0.376275	0.820031
GlcNAc(b1-3)Gal(b1-?)GlcNAc(b1-6)[GlcNAc(b1-3)Gal(b1-3)]GalNAc	0.499338	0.379784	0.820031
Fuc(a1-2)[GalNAc(a1-3)]Gal(b1-3)[Gal(b1-4)GlcNAc(b1-6)]GalNAc	0.340561	0.391779	0.831046
{Fuc(a1-?)}{Neu5Ac(a2-?)}Gal(b1-4)GlcNAc6S(b1-6)[Gal(b1-3)]GalNAc	0.409512	0.452893	0.85119
Fuc(a1-2)[Gal(a1-3)]Gal(b1-3)[Gal(b1-4)[Fuc(a1-3)]GlcNAc(b1-6)]GalNAc	0.408225	0.454286	0.85119
Fuc(a1-2)Gal(b1-4)GlcNAc(b1-3)Gal(b1-3)GalNAc	-0.432881	0.428069	0.85119
Fuc(a1-2)Gal(b1-4)GlcNAc6S(b1-6)[Fuc(a1-2)Gal(b1-3)]GalNAc	-0.304764	0.442486	0.85119
Neu5Ac(a2-3)Gal(b1-4)GlcNAc(b1-6)[Fuc(a1-2)Gal(b1-3)]GalNAc	0.419507	0.442166	0.85119
Fuc(a1-2)Gal(b1-3)GlcNAc(b1-3)GalNAc	-0.295154	0.458021	0.85119
GlcNAc(a1-4)Gal(b1-4)GlcNAc(b1-6)[HexNAc(?1-4)Gal(b1-3)]GalNAc	0.413433	0.448665	0.85119
Fuc(a1-2)Gal(b1-4)GlcNAc(b1-3)GalNAc	-0.317241	0.425209	0.85119
{Neu5Ac(a2-3)}Gal(b1-3)[Gal(?1-?)]GalNAc	-0.365168	0.43751	0.85119
Gal(b1-4)GlcNAc(b1-3)[Fuc(a1-2)]Gal(b1-3)GalNAc	0.437968	0.422784	0.85119
Neu5Ac(a2-3)Gal(b1-?)[Fuc(a1-?)]GlcNAc(b1-6)[GlcNAc(b1-3)]GalNAc	0.233246	0.425324	0.85119
Gal(b1-?)GlcNAc(b1-3)Gal(b1-3)[Fuc(a1-2)Gal(b1-4)GlcNAc(b1-6)]GalNAc	-0.438946	0.452482	0.85119
Neu5Ac(a2-3)Gal(b1-4)GlcNAc(b1-3)GalNAc	-0.428191	0.43298	0.85119
Neu5Ac(a2-?)Gal(b1-4)[Fuc(a1-3)]GlcNAc(b1-6)[Gal(b1-3)]GalNAc	0.448834	0.442608	0.85119
Fuc(a1-2)[GalNAc(a1-3)]Gal(b1-3)[GlcNAc(b1-6)]GalNAc	-0.275936	0.486631	0.884371
Fuc(a1-2)Gal(b1-4)GlcNAc(b1-6)[GlcNAc(b1-3)]GalNAc	-0.38435	0.480606	0.884371
{Neu5Ac(a2-3)}{Fuc(a1-?)}Gal(b1-4)GlcNAc(b1-6)[Gal(b1-3)]GalNAc	0.325607	0.48851	0.884371
Neu5Ac(a2-3)Gal(b1-?)GlcNAc(b1-3)[Neu5Ac(a2-6)]GalNAc	-0.142085	0.624324	0.891991
Fuc(a1-?)[Gal(b1-?)]GlcNAc6S(b1-3)GalNAc	0.149769	0.605904	0.891991
Fuc(a1-?)[Gal(b1-?)]GlcNAc6S(b1-6)[Gal(b1-3)]GalNAc	-0.12645	0.662622	0.891991
Fuc(a1-2)[GalNAc(a1-3)]Gal(b1-?)GlcNAc(b1-6)[Fuc(a1-2)[GalNAc(a1-3)]Gal(b1-3)]GalNAc	0.334572	0.553982	0.891991
Fuc(a1-2)[Gal(a1-3)]Gal(b1-4)GlcNAc(b1-6)[Fuc(a1-2)[Gal(a1-3)]Gal(b1-3)]GalNAc	0.240506	0.657215	0.891991
Fuc(a1-2)[GalNAc(a1-3)]Gal(b1-3)GalNAc	0.201974	0.60519	0.891991
Fuc(a1-2)[GalNAc(a1-3)]Gal(b1-3)[Fuc(a1-?)[Gal(b1-?)]GlcNAc(b1-6)]GalNAc	-0.282039	0.617393	0.891991
{Fuc(a1-?)}Gal(b1-4)GlcNAc(b1-6)[Gal(b1-3)]GalNAc	-0.2602	0.579597	0.891991
Fuc(a1-2)[GalNAc(a1-3)]Gal(b1-4)GlcNAc(b1-3)Gal(b1-3)[Fuc(a1-2)[GalNAc(a1-3)]Gal(b1-4)GlcNAc(b1-6)]GalNAc	-0.271097	0.617265	0.891991
Gal(b1-?)GlcNAc(b1-6)[Gal(b1-3)]GalNAc	0.25638	0.649569	0.891991
Gal(b1-?)GlcNAc6S(b1-6)[Gal(b1-3)]GalNAc	-0.301973	0.592928	0.891991
Gal(b1-3)[GlcNAc6S(b1-6)]GalNAc	-0.316257	0.575696	0.891991
Neu5Ac(a2-3)Gal(b1-4)GlcNAc(b1-3)[Neu5Ac(a2-6)]GalNAc	-0.276293	0.638589	0.891991
Fuc(a1-2)Gal(b1-3)GalNAc	-0.148366	0.58444	0.891991
HexNAc(?1-?)Gal(b1-4)GlcNAc(b1-3)[Gal(b1-4)GlcNAc(b1-6)]Gal(b1-3)[HexNAc(?1-?)Gal(b1-4)GlcNAc(b1-6)]GalNAc	0.277136	0.609519	0.891991
Fuc(a1-2)[Gal(a1-3)]Gal(b1-4)GlcNAc(b1-3)GalNAc	0.313712	0.56366	0.891991
HexNAc(?1-?)Gal(b1-4)GlcNAc(b1-3)[Fuc(a1-?)[Gal(b1-?)]GlcNAc(b1-6)]Gal(b1-3)[HexNAc(?1-?)Gal(b1-4)GlcNAc(b1-6)]GalNAc	-0.267455	0.621959	0.891991
HexNAc(?1-?)Gal(b1-4)GlcNAc(b1-3)[HexNAc(?1-?)Gal(b1-4)GlcNAc(b1-6)]Gal(b1-3)[GlcNAc(b1-6)]GalNAc	-0.312775	0.564812	0.891991
HexNAc(?1-?)Gal(b1-?)GlcNAc(b1-3)[HexNAc(?1-?)Gal(b1-?)GlcNAc(b1-6)]Gal(b1-3)[HexNAc(?1-?)Gal(b1-?)GlcNAc(b1-6)]GalNAc	-0.283987	0.60079	0.891991
Neu5Ac(a2-3)Gal(b1-?)[Fuc(a1-?)]GlcNAc(b1-6)[Fuc(a1-2)Gal(b1-3)]GalNAc	0.314261	0.562986	0.891991
GlcNAc(a1-4)Gal(b1-4)GlcNAc(b1-3)Gal(b1-3)GalNAc	-0.276887	0.609838	0.891991
Gal(b1-4)GlcNAc(b1-3)Gal(b1-4)GlcNAc(b1-3)Gal(b1-4)GlcNAc(b1-3)Gal(b1-3)GalNAc	0.264641	0.625598	0.891991
Gal(b1-4)GlcNAc(b1-3)[Gal(b1-4)GlcNAc(b1-6)]Gal(b1-3)[Gal(b1-4)GlcNAc(b1-6)]GalNAc	0.316955	0.559685	0.891991
Gal(a1-3)Gal(b1-?)GlcNAc(b1-6)[Fuc(a1-2)Gal(b1-3)]GalNAc	0.251007	0.64337	0.891991
Fuc(a1-?)[Gal(b1-?)]GlcNAc(b1-3)Gal(b1-3)[GlcNAc(a1-4)Gal(b1-4)GlcNAc(b1-6)]GalNAc	-0.25539	0.659534	0.891991
Fuc(a1-2)[Gal(a1-3)]Gal(b1-4)GlcNAc(b1-6)[Fuc(a1-2)[GalNAc(a1-3)]Gal(b1-3)]GalNAc	0.243817	0.544755	0.891991
GlcNAc(a1-4)Gal(b1-4)GlcNAc(b1-6)[GlcNAc(a1-4)Gal(b1-3)]GalNAc	0.306306	0.597879	0.891991
Gal(b1-?)GlcNAc(b1-3)[Fuc(a1-2)]Gal(b1-?)GlcNAc(b1-6)[Gal(b1-3)]GalNAc	-0.293328	0.613314	0.891991
GlcNAc(b1-3)Gal(b1-3)[Gal(b1-4)GlcNAc(b1-6)]GalNAc	-0.283252	0.625433	0.891991
Fuc(a1-2)[Gal(a1-3)]Gal(b1-3)GlcNAc(b1-6)[Gal(b1-3)]GalNAc	-0.286049	0.622057	0.891991
Gal(b1-?)GlcNAc(b1-3)Gal(b1-3)[GlcNAc(?1-?)Gal(b1-?)GlcNAc(b1-6)]GalNAc	0.374232	0.520491	0.891991
Fuc(a1-2)Gal(b1-4)GlcNAc(b1-6)[Neu5Ac(a2-3)Gal(b1-3)]GalNAc	0.180153	0.65247	0.891991
Gal(b1-3)[GlcNAc(b1-6)]GalNAc	0.120944	0.539168	0.891991
HexNAc(?1-4)Gal(b1-3)[Neu5Ac(a2-6)]GalNAc	-0.249374	0.645514	0.891991
Fuc(a1-?)[Gal(b1-?)]GlcNAc(b1-3)GalNAc	-0.243047	0.653853	0.891991
Gal(b1-4)GlcNAc(b1-3)Gal(b1-4)GlcNAc(b1-3)Gal(b1-4)GlcNAc(b1-6)[Neu5Ac(a2-3)Gal(b1-3)]GalNAc	0.262377	0.628533	0.891991
Fuc(a1-2)Gal(b1-4)GlcNAc(b1-3)[Fuc(a1-2)Gal(b1-4)GlcNAc(b1-6)]Gal(b1-3)[Fuc(a1-2)Gal(b1-4)GlcNAc(b1-6)]GalNAc	-0.290575	0.592455	0.891991
Fuc(a1-2)Gal(b1-4)GlcNAc(b1-3)[Fuc(a1-2)Gal(b1-4)GlcNAc(b1-6)]Gal(b1-3)GalNAc	-0.282382	0.60283	0.891991
Fuc(a1-2)Gal(b1-3)[GlcNAc6S(b1-6)]GalNAc	0.250097	0.526578	0.891991
Fuc(a1-?)[Gal(b1-?)]GlcNAc(b1-3)Gal(b1-4)GlcNAc(b1-6)[Gal(b1-3)]GalNAc	-0.319468	0.556614	0.891991
Fuc(a1-?)[Gal(b1-?)]GlcNAc(b1-3)Gal(b1-3)[HexNAc(?1-4)Gal(b1-4)GlcNAc(b1-6)]GalNAc	0.216161	0.689811	0.902916
Fuc(a1-2)[Gal(a1-3)]Gal(b1-?)GlcNAc(b1-6)[Gal(b1-3)]GalNAc	0.157762	0.687274	0.902916
Fuc(a1-2)[Gal(a1-3)]Gal(b1-3)GalNAc	0.21437	0.692235	0.902916
Fuc(a1-2)[GalNAc(a1-3)]Gal(b1-3)[GalNAc(b1-4)GlcNAc(b1-6)]GalNAc	-0.160434	0.686432	0.902916
Neu5Ac(a2-3)Gal(b1-3)[Fuc(a1-3)[Gal(b1-4)]GlcNAc6S(b1-6)]GalNAc	0.120232	0.678143	0.902916
Fuc(a1-2)[Gal(a1-3)]Gal(b1-4)GlcNAc(b1-6)[Fuc(a1-2)Gal(b1-3)]GalNAc	-0.150286	0.704789	0.913615
GlcNAc(a1-4)Gal(b1-3)GalNAc	-0.135943	0.733179	0.926343
HexNAc(?1-?)Gal(b1-4)GlcNAc(b1-6)[Fuc(a1-2)[GalNAc(a1-3)]Gal(b1-3)]GalNAc	-0.186925	0.729809	0.926343
Neu5Ac(a2-3)Gal(b1-4)GlcNAc6S(b1-6)[Gal(b1-3)]GalNAc	0.0568289	0.724399	0.926343
GlcNAc(a1-4)Gal(b1-?)GlcNAc(b1-6)[Fuc(a1-?)[Gal(b1-?)]GlcNAc(b1-3)]Gal(b1-3)[GlcNAc(a1-4)Gal(b1-?)GlcNAc(b1-6)]GalNAc	-0.205391	0.72273	0.926343
GlcNAc(a1-4)Gal(b1-?)GlcNAc(b1-3)Gal(b1-4)GlcNAc(b1-6)[GlcNAc(a1-4)Gal(b1-3)]GalNAc	-0.194608	0.736663	0.926343
Fuc(a1-2)[GalNAc(a1-3)]Gal(b1-4)GlcNAc(b1-3)Gal(b1-4)GlcNAc(b1-6)[Fuc(a1-2)[GalNAc(a1-3)]Gal(b1-3)]GalNAc	-0.167592	0.756723	0.938548
Neu5Ac(a2-3)GalOS(b1-3)[Neu5Ac(a2-6)]GalNAc	0.168969	0.764246	0.938548
HexNAc(?1-?)Gal(b1-4)GlcNAc(b1-6)[Fuc(a1-2)Gal(b1-3)]GalNAc	-0.118566	0.764234	0.938548
Gal(b1-4)GlcNAc(b1-3)Gal(b1-4)GlcNAc(b1-3)Gal(b1-4)GlcNAc(b1-3)Gal(b1-4)GlcNAc(b1-6)[Gal(b1-3)]GalNAc	0.166947	0.757626	0.938548
Fuc(a1-2)Gal(b1-4)GlcNAc(b1-3)Gal(b1-4)GlcNAc(b1-6)[Fuc(a1-2)Gal(b1-4)GlcNAc(b1-3)Gal(b1-3)]GalNAc	0.157605	0.770757	0.94104
Fuc(a1-2)[GalNAc(a1-3)]Gal(b1-4)GlcNAc(b1-6)[HexNAc(?1-?)Gal(b1-3)]GalNAc	0.151378	0.77955	0.946274
Fuc(a1-2)[Gal(a1-3)]Gal(b1-3)[Gal(b1-4)GlcNAc(b1-6)]GalNAc	0.139008	0.797111	0.951816
Fuc(a1-?)[Gal(b1-?)]GlcNAc(b1-3)Gal(b1-?)[Fuc(a1-?)]GlcNAc(b1-6)[Fuc(a1-2)Gal(b1-3)]GalNAc	-0.141388	0.806778	0.951816
Fuc(a1-2)[GlcNAc(a1-4)]Gal(b1-?)GlcNAc(b1-3)Gal(b1-3)[Fuc(a1-2)[GlcNAc(a1-4)]Gal(b1-?)GlcNAc(b1-6)]GalNAc	-0.147717	0.798333	0.951816
Gal(b1-?)GlcNAc(b1-3)Gal(b1-3)[Gal(b1-4)GlcNAc(b1-6)]GalNAc	0.0905539	0.804683	0.951816
GlcNAc(?1-?)Gal(b1-4)GlcNAc(b1-6)[HexNAc(?1-?)Gal(b1-3)]GalNAc	-0.139969	0.795742	0.951816
Fuc(a1-2)[Gal(a1-3)]GlcNAc(b1-?)Gal(b1-3)GalNAc	-0.128986	0.818825	0.960633
Fuc(a1-2)Gal(b1-3)[GalNAc(b1-4)GlcNAc(b1-6)]GalNAc	-0.090747	0.828475	0.961533
Fuc(a1-2)[GalNAc(a1-3)]Gal(b1-?)GlcNAc(b1-6)[Gal(b1-3)]GalNAc	-0.121797	0.82875	0.961533
Fuc(a1-2)Gal(b1-?)GlcNAc(b1-3)Gal(b1-4)GlcNAc(b1-6)[Gal(b1-3)]GalNAc	-0.0932793	0.862944	0.962837
Fuc(a1-2)Gal(b1-4)GlcNAc(b1-6)[GlcNAc(a1-4)Gal(b1-3)]GalNAc	0.0716578	0.855989	0.962837
Neu5Ac(a2-3)Gal(b1-?)[Fuc(a1-?)]GlcNAc(b1-6)[Gal(b1-3)]GalNAc	0.118914	0.866554	0.962837
Fuc(a1-?)[Gal(b1-?)]GlcNAc(b1-3)[Gal(b1-?)GlcNAc(b1-6)]Gal(b1-3)[Gal(b1-?)GlcNAc(b1-6)]GalNAc	0.0848663	0.835037	0.962837
Fuc(a1-?)[GalOS(b1-?)]GlcNAc(b1-3)[Fuc(a1-2)]GalOS(b1-?)GlcNAc(b1-6)[Gal(b1-3)]GalNAc	0.0548656	0.849374	0.962837
Fuc(a1-2)Gal(b1-4)GlcNAc(b1-6)[Fuc(a1-2)[GalNAc(a1-3)]Gal(b1-3)]GalNAc	-0.0955567	0.859636	0.962837
Fuc(a1-2)Gal(b1-4)GlcNAc(b1-3)[Fuc(a1-2)Gal(b1-4)GlcNAc(b1-6)]Gal(b1-3)[Gal(b1-?)GlcNAc(b1-3)Gal(b1-?)GlcNAc(b1-6)]GalNAc	0.0922673	0.864415	0.962837
GlcNAc(a1-4)Gal(b1-3)[GlcNAc(b1-6)]GalNAc	0.10367	0.847873	0.962837
GalOS(b1-3)GalNAc	0.0876226	0.876301	0.963473
Gal(b1-4)GlcNAc(b1-3)Gal(b1-3)GalNAc	0.0841654	0.876209	0.963473
HexNAc(?1-?)Gal(b1-4)GlcNAc(b1-6)[Gal(b1-3)]GalNAc	-0.0710547	0.895358	0.978262
Fuc(a1-2)[Gal(a1-3)]Gal(b1-?)[Fuc(a1-?)]GlcNAc(b1-3)Gal(b1-3)GalNAc	-0.0685195	0.899069	0.978262
Fuc(a1-2)Gal(b1-4)GlcNAc(b1-3)[Fuc(a1-2)Gal(b1-4)GlcNAc(b1-6)]Gal(b1-3)[Fuc(a1-?)[Gal(b1-?)]GlcNAc(b1-6)]GalNAc	-0.0451322	0.909073	0.980306
Fuc(a1-2)[GalNAc(a1-3)]Gal(b1-?)GlcNAc(b1-3)Gal(b1-3)[Fuc(a1-?)[Gal(b1-?)]GlcNAc(b1-6)]GalNAc	0.0568294	0.921605	0.980306
Fuc(a1-?)[Gal(b1-?)]GlcNAc(b1-3)[Fuc(a1-?)[Gal(b1-?)]GlcNAc(b1-6)]Gal(b1-3)[GlcNAc(b1-6)]GalNAc	0.062967	0.913175	0.980306
Fuc(a1-2)[GalNAc(a1-3)]Gal(b1-?)GlcNAc(b1-6)[Neu5Ac(a2-3)Gal(b1-3)]GalNAc	-0.0501773	0.928956	0.980306
Fuc(a1-2)[GalNAc(a1-3)]Gal(b1-?)GlcNAc(b1-3)Gal(b1-3)[Fuc(a1-2)[Gal(a1-3)]Gal(b1-4)GlcNAc(b1-6)]GalNAc	0.0560797	0.917313	0.980306
Gal(b1-4)GlcNAc(b1-3)Gal(b1-4)GlcNAc(b1-6)[Neu5Ac(a2-3)Gal(b1-3)]GalNAc	0.0483806	0.928628	0.980306
HexNAc(?1-?)Gal(b1-4)GlcNAc(b1-3)Gal(b1-3)[Gal(b1-4)GlcNAc(b1-6)]GalNAc	0.0290999	0.957031	0.990032
Gal(b1-4)GlcNAc(b1-3)Gal(b1-4)GlcNAc(b1-6)[Gal(b1-4)GlcNAc(b1-3)Gal(b1-3)]GalNAc	-0.036381	0.946296	0.990032
Fuc(a1-2)Gal(b1-?)GlcNAc(b1-3)[Gal(b1-?)GlcNAc(b1-6)]Gal(b1-3)[Fuc(a1-2)Gal(b1-?)GlcNAc(b1-6)]GalNAc	-0.0356137	0.950818	0.990032
Fuc(a1-2)Gal(b1-3)[GlcNAc(b1-6)]GalNAc	0.0226819	0.954141	0.990032
GalNAc(a1-3)[Neu5Ac(a2-6)]GalNAc	-0.00674359	0.977229	0.992291
Neu5Ac(a2-3)Gal(b1-?)GlcNAc(b1-6)[Neu5Ac(a2-3)GalOS(b1-3)]GalNAc	0.0297633	0.966427	0.992291
HexNAc(?1-4)Gal(b1-4)GlcNAc(b1-6)[Neu5Ac(a2-3)Gal(b1-3)]GalNAc	-0.0168043	0.975178	0.992291
Neu5Ac(a2-3)Gal(b1-4)[Fuc(a1-3)]GlcNAc(b1-6)[Gal(b1-3)]GalNAc	0.0101672	0.978692	0.992291
GlcNAc(a1-4)Gal(b1-4)GlcNAc(b1-6)[Gal(b1-3)]GalNAc	-0.0124177	0.982841	0.992291
Fuc(a1-2)Gal(b1-3)[Gal(b1-4)GlcNAc6S(b1-6)]GalNAc	0.00378415	0.994409	0.995982
GlcNAc(b1-3)Gal(b1-?)GlcNAc(b1-6)[Fuc(a1-2)[GalNAc(a1-3)]Gal(b1-3)]GalNAc	-0.00283368	0.995982	0.995982

### Sheet: results_motifs
Glycan	Combined Effect Size	p-value	corr p-value
Internal_LacNAc_type2	0.645048	4.68127e-06	0.000346414
Neu5Ac(a2-6)GalNAc	-0.548499	3.16647e-05	0.00117159
Disialyl_T_antigen	-0.499288	0.00025256	0.0062298
Neu5Ac(a2-6)	-0.608119	0.000931753	0.0109446
GlcNAc	0.425752	0.0010353	0.0109446
Mucin_elongated_core2	0.438406	0.000960842	0.0109446
GlcNAc(b1-6)GalNAc	0.657357	0.00083106	0.0109446
Neu5Ac(a2-3)Gal	0.383868	0.00310672	0.0287372
Gal(b1-?)GlcNAc6S	-1.63259	0.00866497	0.0712453
Gal(?1-?)GalNAc	-1.24258	0.0102132	0.0755774
GlcNAc(b1-3)GalNAc	-0.702013	0.0129693	0.0872481
Fuc(a1-2)	-1.01811	0.0167081	0.103033
Internal_LacdiNAc_type1	-0.607862	0.0348303	0.184103
Gal3S(b1-4)GlcNAc	-2.47599	0.0334211	0.184103
LewisX	-2.09762	0.0390644	0.192718
GalOS(b1-3)GalNAc	-0.748919	0.0483414	0.223579
SialylLewisX	0.871019	0.0524802	0.228443
GalNAc(b1-4)Gal	-1.76908	0.0557118	0.229037
Gal(a1-3)	-1.11301	0.0596587	0.232355
GlcNAc(b1-6)Gal	-0.757533	0.0637093	0.235724
Neu5Ac(a2-?)Gal	1.11556	0.072264	0.254645
Terminal_LacNAc_type2	-0.232101	0.0815609	0.274341
HexNAc(?1-3)GalNAc	-1.36406	0.0890352	0.286461
Fuc(a1-?)GlcNAc	-0.364747	0.0947552	0.292162
GalOS(b1-?)GlcNAc	0.496621	0.104553	0.309476
GlcNAc6S(b1-6)GalNAc	0.228493	0.1295	0.342251
GlcNAc(b1-6)	0.302493	0.129212	0.342251
Gal(b1-3)	0.193751	0.126198	0.342251
Gal	0.186679	0.141828	0.361905
Gal(b1-4)	-0.197918	0.148627	0.366612
Gal(b1-?)GalNAc	0.777448	0.164812	0.393423
Fuc(a1-4)GlcNAc	0.784641	0.190338	0.426818
GalNAc(a1-3)Gal	-0.435921	0.187866	0.426818
Gal(b1-3)GlcNAc	0.750905	0.208732	0.454299
Oglycan_core2	0.288222	0.220804	0.466842
Fuc(a1-3)GlcNAc	0.464443	0.233072	0.479093
Fuc(a1-?)	-0.218891	0.272196	0.521512
i_antigen	-0.602698	0.274851	0.521512
H_type2	-0.445795	0.273808	0.521512
Gal(b1-4)GlcNAc	-0.380812	0.323435	0.571262
H_type3	-0.33362	0.31983	0.571262
Gal(a1-3)Gal	-0.387566	0.331289	0.571262
Gal(b1-?)	0.122547	0.33195	0.571262
HexNAc(?1-?)Gal	-0.519265	0.344147	0.578793
PolyLacNAc	-0.483276	0.377601	0.620943
Neu5Ac(a2-3)GalOS	0.614729	0.394401	0.634472
Neu5Ac	-0.142059	0.416584	0.640417
GalNAc(a1-3)	-0.178157	0.449398	0.640417
GlcNAc(b1-3)Gal	-0.253201	0.448623	0.640417
Fuc(a1-2)Gal	-0.111218	0.444761	0.640417
GalOS(b1-3)	0.426588	0.451811	0.640417
Gal(b1-?)GlcNAc	0.143891	0.458677	0.640417
GlcNAc(b1-?)GalNAc	-0.165983	0.450104	0.640417
Neu5Ac(a2-?)	-0.0898486	0.478561	0.643883
HexNAc	-0.391233	0.472925	0.643883
GlcNAc6S	0.192941	0.507822	0.67105
GlcNAc(b1-?)Gal	-0.195132	0.55327	0.718281
Fuc(a1-?)GlcNAc6S	0.158879	0.584426	0.73617
H_type1	-0.307249	0.596764	0.73617
Gal(b1-4)GlcNAc6S	0.145214	0.616791	0.73617
GlcNAc6S(b1-3)GalNAc	-0.148277	0.609458	0.73617
GlcNAc6S(b1-?)GalNAc	0.147847	0.610484	0.73617
GalNAc	-0.0654555	0.629862	0.739837
GlcNAc(b1-3)	-0.0956724	0.715817	0.827663
GalNAc(a1-3)GalNAc	-0.070964	0.806056	0.892311
SialylLewisA	0.147313	0.798871	0.892311
GlcNAc6S(b1-6)	-0.136924	0.807903	0.892311
Oglycan_core4	0.0570377	0.843496	0.917922
Neu5Ac(a2-3)	-0.0529439	0.872411	0.935629
GlcNAc(a1-4)Gal	0.0544126	0.891609	0.942558
GlcNAc(b1-?)	-0.0112701	0.958455	0.986094
Oglycan_core1	0.00466627	0.970616	0.986094
Gal(b1-3)GalNAc	0.00422832	0.972769	0.986094
LewisB	0.00515329	0.992878	0.992878
